# A Bayesian Neural Ordinary Differential Equations Framework to Study the Effects of Chemical Mixtures on Survival

**DOI:** 10.1101/2025.03.14.643272

**Authors:** Virgile Baudrot, Nina Cedergreen, Thomas Kleiber, André Gergs, Sandrine Charles

## Abstract

In the field of Plant Protection Products (PPP), the combination of multiple active ingredients is a common strategy to improve the efficacy against target species. However, these mixtures may expose non-target species to untested chemical combinations due to varied application and degradation pathways. Developing a method to predict the effects of such mixtures without extensive testing is crucial for enhancing risk assessment for non-target organisms. Toxicokinetic (TK) and toxicodynamic (TD) models currently provide predictive power for the toxicity of mixture over time, utilizing the concentration addition and independent action principles. However, their capacity to capture complex, non-linear interactions — such as synergistic and antagonistic effects — remains limited. To overcome these limitations, we introduce a new methodology that integrates TKTD models using Ordinary Differential Equations (ODE) with neural networks (NN), offering a robust framework for modeling complex substance interactions. The ODE component encodes fundamental biological principles that constrain the neural network to biologically plausible solutions. Bayesian inference further refines the model by addressing uncertainties in data, model parameters, and biological processes, while also allowing quantification of prediction uncertainty, highlighting gaps in experimental data that warrant further investigation. This hybrid model was evaluated across 99 acute toxicity studies that included various PPP mixtures, testing its ability to identify and forecast deviations from expected mixture behaviors. Our findings highlight the potential of combining mechanistic models with machine learning techniques to advance predictive accuracy in environmental toxicology, providing a framework to anticipate the combined effects of untested chemical mixtures and inform risk assessment practices.
