## Supplementary Material - Script and Datasets for "A Bayesian Neural Ordinary Differential Equations Framework to Study the Effects of Chemical Mixtures on Survival": data_artificial_additive.csv

	time	replicate	A	B	Psurv	Interaction	Nsurv
151	0	r01	0	0	1	additive	100
152	4	r01	0	0	1	additive	100
153	24	r01	0	0	1	additive	100
154	48	r01	0	0	1	additive	100
155	72	r01	0	0	1	additive	100
156	96	r01	0	0	1	additive	100
157	0	r02	0.1	0	1	additive	100
158	4	r02	0.1	0	0.999977550884267	additive	100
159	24	r02	0.1	0	0.999763853346956	additive	100
160	48	r02	0.1	0	0.999755985067445	additive	100
161	72	r02	0.1	0	0.999755919509157	additive	100
162	96	r02	0.1	0	0.999755918969574	additive	100
163	0	r03	0.5	0	1	additive	100
164	4	r03	0.5	0	0.986163132935353	additive	99
165	24	r03	0.5	0	0.871363621237706	additive	87
166	48	r03	0.5	0	0.867643909370851	additive	87
167	72	r03	0.5	0	0.867613049988749	additive	87
168	96	r03	0.5	0	0.867612796007148	additive	87
169	0	r04	0.75	0	1	additive	100
170	4	r04	0.75	0	0.933678919151088	additive	93
171	24	r04	0.75	0	0.572292158404603	additive	57
172	48	r04	0.75	0	0.564249084710394	additive	56
173	72	r04	0.75	0	0.564183019086944	additive	56
174	96	r04	0.75	0	0.564182475392529	additive	56
175	0	r05	1	0	1	additive	100
176	4	r05	1	0	0.816662397476643	additive	82
177	24	r05	1	0	0.297439847673259	additive	30
178	48	r05	1	0	0.290634739852467	additive	29
179	72	r05	1	0	0.290579347236079	additive	29
180	96	r05	1	0	0.290578891410154	additive	29
181	0	r06	0	0.1	1	additive	100
182	4	r06	0	0.1	0.999977550884267	additive	100
183	24	r06	0	0.1	0.999763853346956	additive	100
184	48	r06	0	0.1	0.999755985067445	additive	100
185	72	r06	0	0.1	0.999755919509157	additive	100
186	96	r06	0	0.1	0.999755918969574	additive	100
187	0	r07	0.1	0.1	1	additive	100
188	4	r07	0.1	0.1	0.999640935058631	additive	100
189	24	r07	0.1	0.1	0.996234989969066	additive	100
190	48	r07	0.1	0.1	0.996109999352809	additive	100
191	72	r07	0.1	0.1	0.996108958057916	additive	100
192	96	r07	0.1	0.1	0.99610894948746	additive	100
193	0	r08	0.5	0.1	1	additive	100
194	4	r08	0.5	0.1	0.9717278624228	additive	97
195	24	r08	0.5	0.1	0.765627402069169	additive	77
196	48	r08	0.5	0.1	0.759693380124664	additive	76
197	72	r08	0.5	0.1	0.759644323998388	additive	76
198	96	r08	0.5	0.1	0.75964392026415	additive	76
199	0	r09	0.75	0.1	1	additive	100
200	4	r09	0.75	0.1	0.895104159614903	additive	90
201	24	r09	0.75	0.1	0.447829747769194	additive	45
202	48	r09	0.75	0.1	0.439737476048847	additive	44
203	72	r09	0.75	0.1	0.439671279265037	additive	44
204	96	r09	0.75	0.1	0.439670734509598	additive	44
205	0	r10	1	0.1	1	additive	100
206	4	r10	1	0.1	0.752623901610941	additive	75
207	24	r10	1	0.1	0.224303771240004	additive	22
208	48	r10	1	0.1	0.218651181315645	additive	22
209	72	r10	1	0.1	0.218605280243811	additive	22
210	96	r10	1	0.1	0.218604902531186	additive	22
211	0	r11	0	0.5	1	additive	100
212	4	r11	0	0.5	0.986163132935353	additive	99
213	24	r11	0	0.5	0.871363621237706	additive	87
214	48	r11	0	0.5	0.867643909370851	additive	87
215	72	r11	0	0.5	0.867613049988749	additive	87
216	96	r11	0	0.5	0.867612796007148	additive	87
217	0	r12	0.1	0.5	1	additive	100
218	4	r12	0.1	0.5	0.9717278624228	additive	97
219	24	r12	0.1	0.5	0.765627402069169	additive	77
220	48	r12	0.1	0.5	0.759693380124664	additive	76
221	72	r12	0.1	0.5	0.759644323998388	additive	76
222	96	r12	0.1	0.5	0.75964392026415	additive	76
223	0	r13	0.5	0.5	1	additive	100
224	4	r13	0.5	0.5	0.816662397476643	additive	82
225	24	r13	0.5	0.5	0.297439847673259	additive	30
226	48	r13	0.5	0.5	0.290634739852467	additive	29
227	72	r13	0.5	0.5	0.290579347236079	additive	29
228	96	r13	0.5	0.5	0.290578891410154	additive	29
229	0	r14	0.75	0.5	1	additive	100
230	4	r14	0.75	0.5	0.645958770755655	additive	65
231	24	r14	0.75	0.5	0.147783376645437	additive	15
232	48	r14	0.75	0.5	0.143701907604641	additive	14
233	72	r14	0.75	0.5	0.143668847455877	additive	14
234	96	r14	0.75	0.5	0.14366857541469	additive	14
235	0	r15	1	0.5	1	additive	100
236	4	r15	1	0.5	0.468052602135003	additive	47
237	24	r15	1	0.5	0.0771739034329059	additive	8
238	48	r15	1	0.5	0.0748711967859308	additive	7
239	72	r15	1	0.5	0.0748525876486269	additive	7
240	96	r15	1	0.5	0.0748524345229573	additive	7
241	0	r16	0	0.75	1	additive	100
242	4	r16	0	0.75	0.933678919151088	additive	93
243	24	r16	0	0.75	0.572292158404603	additive	57
244	48	r16	0	0.75	0.564249084710394	additive	56
245	72	r16	0	0.75	0.564183019086944	additive	56
246	96	r16	0	0.75	0.564182475392529	additive	56
247	0	r17	0.1	0.75	1	additive	100
248	4	r17	0.1	0.75	0.895104159614903	additive	90
249	24	r17	0.1	0.75	0.447829747769194	additive	45
250	48	r17	0.1	0.75	0.439737476048847	additive	44
251	72	r17	0.1	0.75	0.439671279265037	additive	44
252	96	r17	0.1	0.75	0.439670734509598	additive	44
253	0	r18	0.5	0.75	1	additive	100
254	4	r18	0.5	0.75	0.645958770755655	additive	65
255	24	r18	0.5	0.75	0.147783376645437	additive	15
256	48	r18	0.5	0.75	0.143701907604641	additive	14
257	72	r18	0.5	0.75	0.143668847455877	additive	14
258	96	r18	0.5	0.75	0.14366857541469	additive	14
259	0	r19	0.75	0.75	1	additive	100
260	4	r19	0.75	0.75	0.468052602135003	additive	47
261	24	r19	0.75	0.75	0.0771739034329059	additive	8
262	48	r19	0.75	0.75	0.0748711967859308	additive	7
263	72	r19	0.75	0.75	0.0748525876486269	additive	7
264	96	r19	0.75	0.75	0.0748524345229573	additive	7
265	0	r20	1	0.75	1	additive	100
266	4	r20	1	0.75	0.322006353498625	additive	32
267	24	r20	1	0.75	0.0431905654958639	additive	4
268	48	r20	1	0.75	0.041855859279632	additive	4
269	72	r20	1	0.75	0.0418450848938755	additive	4
270	96	r20	1	0.75	0.0418449962374132	additive	4
271	0	r21	0	1	1	additive	100
272	4	r21	0	1	0.816662397476643	additive	82
273	24	r21	0	1	0.297439847673259	additive	30
274	48	r21	0	1	0.290634739852467	additive	29
275	72	r21	0	1	0.290579347236079	additive	29
276	96	r21	0	1	0.290578891410154	additive	29
277	0	r22	0.1	1	1	additive	100
278	4	r22	0.1	1	0.752623901610941	additive	75
279	24	r22	0.1	1	0.224303771240004	additive	22
280	48	r22	0.1	1	0.218651181315645	additive	22
281	72	r22	0.1	1	0.218605280243811	additive	22
282	96	r22	0.1	1	0.218604902531186	additive	22
283	0	r23	0.5	1	1	additive	100
284	4	r23	0.5	1	0.468052602135003	additive	47
285	24	r23	0.5	1	0.0771739034329059	additive	8
286	48	r23	0.5	1	0.0748711967859308	additive	7
287	72	r23	0.5	1	0.0748525876486269	additive	7
288	96	r23	0.5	1	0.0748524345229573	additive	7
289	0	r24	0.75	1	1	additive	100
290	4	r24	0.75	1	0.322006353498625	additive	32
291	24	r24	0.75	1	0.0431905654958639	additive	4
292	48	r24	0.75	1	0.041855859279632	additive	4
293	72	r24	0.75	1	0.0418450848938755	additive	4
294	96	r24	0.75	1	0.0418449962374132	additive	4
295	0	r25	1	1	1	additive	100
296	4	r25	1	1	0.217772920471187	additive	22
297	24	r25	1	1	0.0257782525109634	additive	3
298	48	r25	1	1	0.024967593025508	additive	2
299	72	r25	1	1	0.0249610527029593	additive	2
300	96	r25	1	1	0.0249609988865079	additive	2
