## Supplementary Material - Script and Datasets for "A Bayesian Neural Ordinary Differential Equations Framework to Study the Effects of Chemical Mixtures on Survival": data_artificial_antagonism.csv

	time	replicate	A	B	Psurv	Interaction	Nsurv
1	0	r01	0	0	1	antagonism	100
2	4	r01	0	0	1	antagonism	100
3	24	r01	0	0	1	antagonism	100
4	48	r01	0	0	1	antagonism	100
5	72	r01	0	0	1	antagonism	100
6	96	r01	0	0	1	antagonism	100
7	0	r02	0.1	0	1	antagonism	100
8	4	r02	0.1	0	0.999999997755038	antagonism	100
9	24	r02	0.1	0	0.999999976379757	antagonism	100
10	48	r02	0.1	0	0.999999975592552	antagonism	100
11	72	r02	0.1	0	0.999999975585993	antagonism	100
12	96	r02	0.1	0	0.999999975585939	antagonism	100
13	0	r03	0.5	0	1	antagonism	100
14	4	r03	0.5	0	0.999123830077133	antagonism	100
15	24	r03	0.5	0	0.990857695434002	antagonism	99
16	48	r03	0.5	0	0.990555881950198	antagonism	99
17	72	r03	0.5	0	0.990553368000954	antagonism	99
18	96	r03	0.5	0	0.990553347309739	antagonism	99
19	0	r04	0.75	0	1	antagonism	100
20	4	r04	0.75	0	0.978019052405434	antagonism	98
21	24	r04	0.75	0	0.808754515607422	antagonism	81
22	48	r04	0.75	0	0.803632362228015	antagonism	80
23	72	r04	0.75	0	0.803589956782016	antagonism	80
24	96	r04	0.75	0	0.803589607779036	antagonism	80
25	0	r05	1	0	1	antagonism	100
26	4	r05	1	0	0.816662397476643	antagonism	82
27	24	r05	1	0	0.297439847673259	antagonism	30
28	48	r05	1	0	0.290634739852467	antagonism	29
29	72	r05	1	0	0.290579347236079	antagonism	29
30	96	r05	1	0	0.290578891410154	antagonism	29
31	0	r06	0	0.1	1	antagonism	100
32	4	r06	0	0.1	0.999999997755038	antagonism	100
33	24	r06	0	0.1	0.999999976379757	antagonism	100
34	48	r06	0	0.1	0.999999975592552	antagonism	100
35	72	r06	0	0.1	0.999999975585993	antagonism	100
36	96	r06	0	0.1	0.999999975585939	antagonism	100
37	0	r07	0.1	0.1	1	antagonism	100
38	4	r07	0.1	0.1	0.99999996408061	antagonism	100
39	24	r07	0.1	0.1	0.999999622076252	antagonism	100
40	48	r07	0.1	0.1	0.999999609480968	antagonism	100
41	72	r07	0.1	0.1	0.999999609376024	antagonism	100
42	96	r07	0.1	0.1	0.99999960937516	antagonism	100
43	0	r08	0.5	0.1	1	antagonism	100
44	4	r08	0.5	0.1	0.998975157637844	antagonism	100
45	24	r08	0.5	0.1	0.989321379561016	antagonism	99
46	48	r08	0.5	0.1	0.988969412532329	antagonism	99
47	72	r08	0.5	0.1	0.988966480981462	antagonism	99
48	96	r08	0.5	0.1	0.988966456853161	antagonism	99
49	0	r09	0.75	0.1	1	antagonism	100
50	4	r09	0.75	0.1	0.976451585720804	antagonism	98
51	24	r09	0.75	0.1	0.797614509514709	antagonism	80
52	48	r09	0.75	0.1	0.792270627012212	antagonism	79
53	72	r09	0.75	0.1	0.792226402358462	antagonism	79
54	96	r09	0.75	0.1	0.792226038384258	antagonism	79
55	0	r10	1	0.1	1	antagonism	100
56	4	r10	1	0.1	0.810627887435273	antagonism	81
57	24	r10	1	0.1	0.289190188724033	antagonism	29
58	48	r10	1	0.1	0.282497931007838	antagonism	28
59	72	r10	1	0.1	0.282443471724988	antagonism	28
60	96	r10	1	0.1	0.282443023580454	antagonism	28
61	0	r11	0	0.5	1	antagonism	100
62	4	r11	0	0.5	0.999123830077133	antagonism	100
63	24	r11	0	0.5	0.990857695434002	antagonism	99
64	48	r11	0	0.5	0.990555881950198	antagonism	99
65	72	r11	0	0.5	0.990553368000954	antagonism	99
66	96	r11	0	0.5	0.990553347309739	antagonism	99
67	0	r12	0.1	0.5	1	antagonism	100
68	4	r12	0.1	0.5	0.998975157637844	antagonism	100
69	24	r12	0.1	0.5	0.989321379561016	antagonism	99
70	48	r12	0.1	0.5	0.988969412532329	antagonism	99
71	72	r12	0.1	0.5	0.988966480981462	antagonism	99
72	96	r12	0.1	0.5	0.988966456853161	antagonism	99
73	0	r13	0.5	0.5	1	antagonism	100
74	4	r13	0.5	0.5	0.986163132935353	antagonism	99
75	24	r13	0.5	0.5	0.871363621237706	antagonism	87
76	48	r13	0.5	0.5	0.867643909370851	antagonism	87
77	72	r13	0.5	0.5	0.867613049988749	antagonism	87
78	96	r13	0.5	0.5	0.867612796007148	antagonism	87
79	0	r14	0.75	0.5	1	antagonism	100
80	4	r14	0.75	0.5	0.910882157806651	antagonism	91
81	24	r14	0.75	0.5	0.492760117875999	antagonism	49
82	48	r14	0.75	0.5	0.48456844697555	antagonism	48
83	72	r14	0.75	0.5	0.484501337599549	antagonism	48
84	96	r14	0.75	0.5	0.484500785327378	antagonism	48
85	0	r15	1	0.5	1	antagonism	100
86	4	r15	1	0.5	0.645958770755655	antagonism	65
87	24	r15	1	0.5	0.147783376645437	antagonism	15
88	48	r15	1	0.5	0.143701907604641	antagonism	14
89	72	r15	1	0.5	0.143668847455877	antagonism	14
90	96	r15	1	0.5	0.14366857541469	antagonism	14
91	0	r16	0	0.75	1	antagonism	100
92	4	r16	0	0.75	0.978019052405434	antagonism	98
93	24	r16	0	0.75	0.808754515607422	antagonism	81
94	48	r16	0	0.75	0.803632362228015	antagonism	80
95	72	r16	0	0.75	0.803589956782016	antagonism	80
96	96	r16	0	0.75	0.803589607779036	antagonism	80
97	0	r17	0.1	0.75	1	antagonism	100
98	4	r17	0.1	0.75	0.976451585720804	antagonism	98
99	24	r17	0.1	0.75	0.797614509514709	antagonism	80
100	48	r17	0.1	0.75	0.792270627012212	antagonism	79
101	72	r17	0.1	0.75	0.792226402358462	antagonism	79
102	96	r17	0.1	0.75	0.792226038384258	antagonism	79
103	0	r18	0.5	0.75	1	antagonism	100
104	4	r18	0.5	0.75	0.910882157806651	antagonism	91
105	24	r18	0.5	0.75	0.492760117875999	antagonism	49
106	48	r18	0.5	0.75	0.48456844697555	antagonism	48
107	72	r18	0.5	0.75	0.484501337599549	antagonism	48
108	96	r18	0.5	0.75	0.484500785327378	antagonism	48
109	0	r19	0.75	0.75	1	antagonism	100
110	4	r19	0.75	0.75	0.735510715135803	antagonism	74
111	24	r19	0.75	0.75	0.209051677037024	antagonism	21
112	48	r19	0.75	0.75	0.20368252319612	antagonism	20
113	72	r19	0.75	0.75	0.203638945496002	antagonism	20
114	96	r19	0.75	0.75	0.203638586903487	antagonism	20
115	0	r20	1	0.75	1	antagonism	100
116	4	r20	1	0.75	0.427697409123866	antagonism	43
117	24	r20	1	0.75	0.0663184416953558	antagonism	7
118	48	r20	1	0.75	0.064317064408553	antagonism	6
119	72	r20	1	0.75	0.0643008961608516	antagonism	6
120	96	r20	1	0.75	0.0643007631204728	antagonism	6
121	0	r21	0	1	1	antagonism	100
122	4	r21	0	1	0.816662397476643	antagonism	82
123	24	r21	0	1	0.297439847673259	antagonism	30
124	48	r21	0	1	0.290634739852467	antagonism	29
125	72	r21	0	1	0.290579347236079	antagonism	29
126	96	r21	0	1	0.290578891410154	antagonism	29
127	0	r22	0.1	1	1	antagonism	100
128	4	r22	0.1	1	0.810627887435273	antagonism	81
129	24	r22	0.1	1	0.289190188724033	antagonism	29
130	48	r22	0.1	1	0.282497931007838	antagonism	28
131	72	r22	0.1	1	0.282443471724988	antagonism	28
132	96	r22	0.1	1	0.282443023580454	antagonism	28
133	0	r23	0.5	1	1	antagonism	100
134	4	r23	0.5	1	0.645958770755655	antagonism	65
135	24	r23	0.5	1	0.147783376645437	antagonism	15
136	48	r23	0.5	1	0.143701907604641	antagonism	14
137	72	r23	0.5	1	0.143668847455877	antagonism	14
138	96	r23	0.5	1	0.14366857541469	antagonism	14
139	0	r24	0.75	1	1	antagonism	100
140	4	r24	0.75	1	0.427697409123866	antagonism	43
141	24	r24	0.75	1	0.0663184416953558	antagonism	7
142	48	r24	0.75	1	0.064317064408553	antagonism	6
143	72	r24	0.75	1	0.0643008961608516	antagonism	6
144	96	r24	0.75	1	0.0643007631204728	antagonism	6
145	0	r25	1	1	1	antagonism	100
146	4	r25	1	1	0.217772920471187	antagonism	22
147	24	r25	1	1	0.0257782525109634	antagonism	3
148	48	r25	1	1	0.024967593025508	antagonism	2
149	72	r25	1	1	0.0249610527029593	antagonism	2
150	96	r25	1	1	0.0249609988865079	antagonism	2
