## Supplementary Material - Script and Datasets for "A Bayesian Neural Ordinary Differential Equations Framework to Study the Effects of Chemical Mixtures on Survival": data_artificial_synergism.csv

	time	replicate	A	B	Psurv	Interaction	Nsurv
301	0	r01	0	0	1	synergism	100
302	4	r01	0	0	1	synergism	100
303	24	r01	0	0	1	synergism	100
304	48	r01	0	0	1	synergism	100
305	72	r01	0	0	1	synergism	100
306	96	r01	0	0	1	synergism	100
307	0	r02	0.1	0	1	synergism	100
308	4	r02	0.1	0	1	synergism	100
309	24	r02	0.1	0	1	synergism	100
310	48	r02	0.1	0	1	synergism	100
311	72	r02	0.1	0	1	synergism	100
312	96	r02	0.1	0	1	synergism	100
313	0	r03	0.5	0	1	synergism	100
314	4	r03	0.5	0	1	synergism	100
315	24	r03	0.5	0	1	synergism	100
316	48	r03	0.5	0	1	synergism	100
317	72	r03	0.5	0	1	synergism	100
318	96	r03	0.5	0	1	synergism	100
319	0	r04	0.75	0	1	synergism	100
320	4	r04	0.75	0	1	synergism	100
321	24	r04	0.75	0	1	synergism	100
322	48	r04	0.75	0	1	synergism	100
323	72	r04	0.75	0	1	synergism	100
324	96	r04	0.75	0	1	synergism	100
325	0	r05	1	0	1	synergism	100
326	4	r05	1	0	1	synergism	100
327	24	r05	1	0	1	synergism	100
328	48	r05	1	0	1	synergism	100
329	72	r05	1	0	1	synergism	100
330	96	r05	1	0	1	synergism	100
331	0	r06	0	0.1	1	synergism	100
332	4	r06	0	0.1	1	synergism	100
333	24	r06	0	0.1	1	synergism	100
334	48	r06	0	0.1	1	synergism	100
335	72	r06	0	0.1	1	synergism	100
336	96	r06	0	0.1	1	synergism	100
337	0	r07	0.1	0.1	1	synergism	100
338	4	r07	0.1	0.1	0.99999996408061	synergism	100
339	24	r07	0.1	0.1	0.999999622076252	synergism	100
340	48	r07	0.1	0.1	0.999999609480968	synergism	100
341	72	r07	0.1	0.1	0.999999609376024	synergism	100
342	96	r07	0.1	0.1	0.99999960937516	synergism	100
343	0	r08	0.5	0.1	1	synergism	100
344	4	r08	0.5	0.1	0.999977550884267	synergism	100
345	24	r08	0.5	0.1	0.999763853346956	synergism	100
346	48	r08	0.5	0.1	0.999755985067445	synergism	100
347	72	r08	0.5	0.1	0.999755919509157	synergism	100
348	96	r08	0.5	0.1	0.999755918969574	synergism	100
349	0	r09	0.75	0.1	1	synergism	100
350	4	r09	0.75	0.1	0.999886361715361	synergism	100
351	24	r09	0.75	0.1	0.998805653360373	synergism	100
352	48	r09	0.75	0.1	0.99876589778263	synergism	100
353	72	r09	0.75	0.1	0.998765566550915	synergism	100
354	96	r09	0.75	0.1	0.998765563824686	synergism	100
355	0	r10	1	0.1	1	synergism	100
356	4	r10	1	0.1	0.999640935058631	synergism	100
357	24	r10	1	0.1	0.996234989969066	synergism	100
358	48	r10	1	0.1	0.996109999352809	synergism	100
359	72	r10	1	0.1	0.996108958057916	synergism	100
360	96	r10	1	0.1	0.99610894948746	synergism	100
361	0	r11	0	0.5	1	synergism	100
362	4	r11	0	0.5	1	synergism	100
363	24	r11	0	0.5	1	synergism	100
364	48	r11	0	0.5	1	synergism	100
365	72	r11	0	0.5	1	synergism	100
366	96	r11	0	0.5	1	synergism	100
367	0	r12	0.1	0.5	1	synergism	100
368	4	r12	0.1	0.5	0.999977550884267	synergism	100
369	24	r12	0.1	0.5	0.999763853346956	synergism	100
370	48	r12	0.1	0.5	0.999755985067445	synergism	100
371	72	r12	0.1	0.5	0.999755919509157	synergism	100
372	96	r12	0.1	0.5	0.999755918969574	synergism	100
373	0	r13	0.5	0.5	1	synergism	100
374	4	r13	0.5	0.5	0.986163132935353	synergism	99
375	24	r13	0.5	0.5	0.871363621237706	synergism	87
376	48	r13	0.5	0.5	0.867643909370851	synergism	87
377	72	r13	0.5	0.5	0.867613049988749	synergism	87
378	96	r13	0.5	0.5	0.867612796007148	synergism	87
379	0	r14	0.75	0.5	1	synergism	100
380	4	r14	0.75	0.5	0.933678919151088	synergism	93
381	24	r14	0.75	0.5	0.572292158404603	synergism	57
382	48	r14	0.75	0.5	0.564249084710394	synergism	56
383	72	r14	0.75	0.5	0.564183019086944	synergism	56
384	96	r14	0.75	0.5	0.564182475392529	synergism	56
385	0	r15	1	0.5	1	synergism	100
386	4	r15	1	0.5	0.816662397476643	synergism	82
387	24	r15	1	0.5	0.297439847673259	synergism	30
388	48	r15	1	0.5	0.290634739852467	synergism	29
389	72	r15	1	0.5	0.290579347236079	synergism	29
390	96	r15	1	0.5	0.290578891410154	synergism	29
391	0	r16	0	0.75	1	synergism	100
392	4	r16	0	0.75	1	synergism	100
393	24	r16	0	0.75	1	synergism	100
394	48	r16	0	0.75	1	synergism	100
395	72	r16	0	0.75	1	synergism	100
396	96	r16	0	0.75	1	synergism	100
397	0	r17	0.1	0.75	1	synergism	100
398	4	r17	0.1	0.75	0.999886361715361	synergism	100
399	24	r17	0.1	0.75	0.998805653360373	synergism	100
400	48	r17	0.1	0.75	0.99876589778263	synergism	100
401	72	r17	0.1	0.75	0.998765566550915	synergism	100
402	96	r17	0.1	0.75	0.998765563824686	synergism	100
403	0	r18	0.5	0.75	1	synergism	100
404	4	r18	0.5	0.75	0.933678919151088	synergism	93
405	24	r18	0.5	0.75	0.572292158404603	synergism	57
406	48	r18	0.5	0.75	0.564249084710394	synergism	56
407	72	r18	0.5	0.75	0.564183019086944	synergism	56
408	96	r18	0.5	0.75	0.564182475392529	synergism	56
409	0	r19	0.75	0.75	1	synergism	100
410	4	r19	0.75	0.75	0.735510715135803	synergism	74
411	24	r19	0.75	0.75	0.209051677037024	synergism	21
412	48	r19	0.75	0.75	0.20368252319612	synergism	20
413	72	r19	0.75	0.75	0.203638945496002	synergism	20
414	96	r19	0.75	0.75	0.203638586903487	synergism	20
415	0	r20	1	0.75	1	synergism	100
416	4	r20	1	0.75	0.468052602135003	synergism	47
417	24	r20	1	0.75	0.0771739034329059	synergism	8
418	48	r20	1	0.75	0.0748711967859308	synergism	7
419	72	r20	1	0.75	0.0748525876486269	synergism	7
420	96	r20	1	0.75	0.0748524345229573	synergism	7
421	0	r21	0	1	1	synergism	100
422	4	r21	0	1	1	synergism	100
423	24	r21	0	1	1	synergism	100
424	48	r21	0	1	1	synergism	100
425	72	r21	0	1	1	synergism	100
426	96	r21	0	1	1	synergism	100
427	0	r22	0.1	1	1	synergism	100
428	4	r22	0.1	1	0.999640935058631	synergism	100
429	24	r22	0.1	1	0.996234989969066	synergism	100
430	48	r22	0.1	1	0.996109999352809	synergism	100
431	72	r22	0.1	1	0.996108958057916	synergism	100
432	96	r22	0.1	1	0.99610894948746	synergism	100
433	0	r23	0.5	1	1	synergism	100
434	4	r23	0.5	1	0.816662397476643	synergism	82
435	24	r23	0.5	1	0.297439847673259	synergism	30
436	48	r23	0.5	1	0.290634739852467	synergism	29
437	72	r23	0.5	1	0.290579347236079	synergism	29
438	96	r23	0.5	1	0.290578891410154	synergism	29
439	0	r24	0.75	1	1	synergism	100
440	4	r24	0.75	1	0.468052602135003	synergism	47
441	24	r24	0.75	1	0.0771739034329059	synergism	8
442	48	r24	0.75	1	0.0748711967859308	synergism	7
443	72	r24	0.75	1	0.0748525876486269	synergism	7
444	96	r24	0.75	1	0.0748524345229573	synergism	7
445	0	r25	1	1	1	synergism	100
446	4	r25	1	1	0.217772920471187	synergism	22
447	24	r25	1	1	0.0257782525109634	synergism	3
448	48	r25	1	1	0.024967593025508	synergism	2
449	72	r25	1	1	0.0249610527029593	synergism	2
450	96	r25	1	1	0.0249609988865079	synergism	2
