## Supplementary Material - Script and Datasets for "A Bayesian Neural Ordinary Differential Equations Framework to Study the Effects of Chemical Mixtures on Survival": MaXim__raw_datasets__set2_CLEAN.csv

time	file	replicate	Nsurv	unit_ai	M_number	Mixture_abcSorted	formulation	spiromesifen	deltamethrin	triazophos	tralomethrin	flupyradifurone	Psurv
0	1	r_f1_3	20	μg/L	M-016614-01-1	spiromesifen	80	18.6	0	0	0	0	1
4	1	r_f1_3	20	μg/L	M-016614-01-1	spiromesifen	80	18.6	0	0	0	0	1
24	1	r_f1_3	20	μg/L	M-016614-01-1	spiromesifen	80	18.6	0	0	0	0	1
48	1	r_f1_3	20	μg/L	M-016614-01-1	spiromesifen	80	18.6	0	0	0	0	1
72	1	r_f1_3	20	μg/L	M-016614-01-1	spiromesifen	80	18.6	0	0	0	0	1
96	1	r_f1_3	20	μg/L	M-016614-01-1	spiromesifen	80	18.6	0	0	0	0	1
0	1	r_f1_6	20	μg/L	M-016614-01-1	spiromesifen	640	148	0	0	0	0	1
4	1	r_f1_6	20	μg/L	M-016614-01-1	spiromesifen	640	148	0	0	0	0	1
24	1	r_f1_6	20	μg/L	M-016614-01-1	spiromesifen	640	148	0	0	0	0	1
48	1	r_f1_6	19	μg/L	M-016614-01-1	spiromesifen	640	148	0	0	0	0	0.95
72	1	r_f1_6	6	μg/L	M-016614-01-1	spiromesifen	640	148	0	0	0	0	0.3
96	1	r_f1_6	0	μg/L	M-016614-01-1	spiromesifen	640	148	0	0	0	0	0
0	1	r_f1_5	20	μg/L	M-016614-01-1	spiromesifen	320	74.2	0	0	0	0	1
4	1	r_f1_5	20	μg/L	M-016614-01-1	spiromesifen	320	74.2	0	0	0	0	1
24	1	r_f1_5	20	μg/L	M-016614-01-1	spiromesifen	320	74.2	0	0	0	0	1
48	1	r_f1_5	20	μg/L	M-016614-01-1	spiromesifen	320	74.2	0	0	0	0	1
72	1	r_f1_5	20	μg/L	M-016614-01-1	spiromesifen	320	74.2	0	0	0	0	1
96	1	r_f1_5	20	μg/L	M-016614-01-1	spiromesifen	320	74.2	0	0	0	0	1
0	1	r_f1_1	20	μg/L	M-016614-01-1	spiromesifen	0	0	0	0	0	0	1
4	1	r_f1_1	20	μg/L	M-016614-01-1	spiromesifen	0	0	0	0	0	0	1
24	1	r_f1_1	20	μg/L	M-016614-01-1	spiromesifen	0	0	0	0	0	0	1
48	1	r_f1_1	20	μg/L	M-016614-01-1	spiromesifen	0	0	0	0	0	0	1
72	1	r_f1_1	20	μg/L	M-016614-01-1	spiromesifen	0	0	0	0	0	0	1
96	1	r_f1_1	20	μg/L	M-016614-01-1	spiromesifen	0	0	0	0	0	0	1
0	1	r_f1_2	20	μg/L	M-016614-01-1	spiromesifen	40	9.28	0	0	0	0	1
4	1	r_f1_2	20	μg/L	M-016614-01-1	spiromesifen	40	9.28	0	0	0	0	1
24	1	r_f1_2	20	μg/L	M-016614-01-1	spiromesifen	40	9.28	0	0	0	0	1
48	1	r_f1_2	20	μg/L	M-016614-01-1	spiromesifen	40	9.28	0	0	0	0	1
72	1	r_f1_2	20	μg/L	M-016614-01-1	spiromesifen	40	9.28	0	0	0	0	1
96	1	r_f1_2	20	μg/L	M-016614-01-1	spiromesifen	40	9.28	0	0	0	0	1
0	1	r_f1_4	20	μg/L	M-016614-01-1	spiromesifen	160	37.1	0	0	0	0	1
4	1	r_f1_4	20	μg/L	M-016614-01-1	spiromesifen	160	37.1	0	0	0	0	1
24	1	r_f1_4	20	μg/L	M-016614-01-1	spiromesifen	160	37.1	0	0	0	0	1
48	1	r_f1_4	20	μg/L	M-016614-01-1	spiromesifen	160	37.1	0	0	0	0	1
72	1	r_f1_4	20	μg/L	M-016614-01-1	spiromesifen	160	37.1	0	0	0	0	1
96	1	r_f1_4	20	μg/L	M-016614-01-1	spiromesifen	160	37.1	0	0	0	0	1
0	2	r_f2_2	20	μg/L	M-041144-01-1	spiromesifen	0	0	0	0	0	0	1
24	2	r_f2_2	20	μg/L	M-041144-01-1	spiromesifen	0	0	0	0	0	0	1
48	2	r_f2_2	20	μg/L	M-041144-01-1	spiromesifen	0	0	0	0	0	0	1
72	2	r_f2_2	20	μg/L	M-041144-01-1	spiromesifen	0	0	0	0	0	0	1
96	2	r_f2_2	20	μg/L	M-041144-01-1	spiromesifen	0	0	0	0	0	0	1
0	2	r_f2_4	20	μg/L	M-041144-01-1	spiromesifen	8.96	8.64	0	0	0	0	1
24	2	r_f2_4	20	μg/L	M-041144-01-1	spiromesifen	8.96	8.64	0	0	0	0	1
48	2	r_f2_4	20	μg/L	M-041144-01-1	spiromesifen	8.96	8.64	0	0	0	0	1
72	2	r_f2_4	20	μg/L	M-041144-01-1	spiromesifen	8.96	8.64	0	0	0	0	1
96	2	r_f2_4	20	μg/L	M-041144-01-1	spiromesifen	8.96	8.64	0	0	0	0	1
0	2	r_f2_7	20	μg/L	M-041144-01-1	spiromesifen	41.5	40	0	0	0	0	1
24	2	r_f2_7	20	μg/L	M-041144-01-1	spiromesifen	41.5	40	0	0	0	0	1
48	2	r_f2_7	13	μg/L	M-041144-01-1	spiromesifen	41.5	40	0	0	0	0	0.65
72	2	r_f2_7	1	μg/L	M-041144-01-1	spiromesifen	41.5	40	0	0	0	0	0.05
96	2	r_f2_7	0	μg/L	M-041144-01-1	spiromesifen	41.5	40	0	0	0	0	0
0	2	r_f2_5	20	μg/L	M-041144-01-1	spiromesifen	14.9	14.4	0	0	0	0	1
24	2	r_f2_5	20	μg/L	M-041144-01-1	spiromesifen	14.9	14.4	0	0	0	0	1
48	2	r_f2_5	20	μg/L	M-041144-01-1	spiromesifen	14.9	14.4	0	0	0	0	1
72	2	r_f2_5	19	μg/L	M-041144-01-1	spiromesifen	14.9	14.4	0	0	0	0	0.95
96	2	r_f2_5	16	μg/L	M-041144-01-1	spiromesifen	14.9	14.4	0	0	0	0	0.8
0	2	r_f2_1	20	μg/L	M-041144-01-1	spiromesifen	0	0	0	0	0	0	1
24	2	r_f2_1	20	μg/L	M-041144-01-1	spiromesifen	0	0	0	0	0	0	1
48	2	r_f2_1	20	μg/L	M-041144-01-1	spiromesifen	0	0	0	0	0	0	1
72	2	r_f2_1	20	μg/L	M-041144-01-1	spiromesifen	0	0	0	0	0	0	1
96	2	r_f2_1	20	μg/L	M-041144-01-1	spiromesifen	0	0	0	0	0	0	1
0	2	r_f2_6	20	μg/L	M-041144-01-1	spiromesifen	24.9	24	0	0	0	0	1
24	2	r_f2_6	20	μg/L	M-041144-01-1	spiromesifen	24.9	24	0	0	0	0	1
48	2	r_f2_6	20	μg/L	M-041144-01-1	spiromesifen	24.9	24	0	0	0	0	1
72	2	r_f2_6	15	μg/L	M-041144-01-1	spiromesifen	24.9	24	0	0	0	0	0.75
96	2	r_f2_6	4	μg/L	M-041144-01-1	spiromesifen	24.9	24	0	0	0	0	0.2
0	2	r_f2_3	20	μg/L	M-041144-01-1	spiromesifen	5.37	5.18	0	0	0	0	1
24	2	r_f2_3	20	μg/L	M-041144-01-1	spiromesifen	5.37	5.18	0	0	0	0	1
48	2	r_f2_3	20	μg/L	M-041144-01-1	spiromesifen	5.37	5.18	0	0	0	0	1
72	2	r_f2_3	20	μg/L	M-041144-01-1	spiromesifen	5.37	5.18	0	0	0	0	1
96	2	r_f2_3	20	μg/L	M-041144-01-1	spiromesifen	5.37	5.18	0	0	0	0	1
0	3	r_f3_3	10	μg/L	M-083062-01-1	deltamethrin	0.1	0	0.1	0	0	0	1
24	3	r_f3_3	10	μg/L	M-083062-01-1	deltamethrin	0.1	0	0.1	0	0	0	1
48	3	r_f3_3	10	μg/L	M-083062-01-1	deltamethrin	0.1	0	0.1	0	0	0	1
72	3	r_f3_3	10	μg/L	M-083062-01-1	deltamethrin	0.1	0	0.1	0	0	0	1
96	3	r_f3_3	10	μg/L	M-083062-01-1	deltamethrin	0.1	0	0.1	0	0	0	1
0	3	r_f3_8	10	μg/L	M-083062-01-1	deltamethrin	0.428	0	0.42	0	0	0	1
24	3	r_f3_8	9	μg/L	M-083062-01-1	deltamethrin	0.428	0	0.42	0	0	0	0.9
48	3	r_f3_8	7	μg/L	M-083062-01-1	deltamethrin	0.428	0	0.42	0	0	0	0.7
72	3	r_f3_8	5	μg/L	M-083062-01-1	deltamethrin	0.428	0	0.42	0	0	0	0.5
96	3	r_f3_8	5	μg/L	M-083062-01-1	deltamethrin	0.428	0	0.42	0	0	0	0.5
0	3	r_f3_2	10	μg/L	M-083062-01-1	deltamethrin	0	0	0	0	0	0	1
24	3	r_f3_2	10	μg/L	M-083062-01-1	deltamethrin	0	0	0	0	0	0	1
48	3	r_f3_2	10	μg/L	M-083062-01-1	deltamethrin	0	0	0	0	0	0	1
72	3	r_f3_2	10	μg/L	M-083062-01-1	deltamethrin	0	0	0	0	0	0	1
96	3	r_f3_2	10	μg/L	M-083062-01-1	deltamethrin	0	0	0	0	0	0	1
0	3	r_f3_9	10	μg/L	M-083062-01-1	deltamethrin	0.571	0	0.5599999999999999	0	0	0	1
24	3	r_f3_9	10	μg/L	M-083062-01-1	deltamethrin	0.571	0	0.5599999999999999	0	0	0	1
48	3	r_f3_9	6	μg/L	M-083062-01-1	deltamethrin	0.571	0	0.5599999999999999	0	0	0	0.6
72	3	r_f3_9	4	μg/L	M-083062-01-1	deltamethrin	0.571	0	0.5599999999999999	0	0	0	0.4
96	3	r_f3_9	3	μg/L	M-083062-01-1	deltamethrin	0.571	0	0.5599999999999999	0	0	0	0.3
0	3	r_f3_7	10	μg/L	M-083062-01-1	deltamethrin	0.326	0	0.32	0	0	0	1
24	3	r_f3_7	10	μg/L	M-083062-01-1	deltamethrin	0.326	0	0.32	0	0	0	1
48	3	r_f3_7	9	μg/L	M-083062-01-1	deltamethrin	0.326	0	0.32	0	0	0	0.9
72	3	r_f3_7	9	μg/L	M-083062-01-1	deltamethrin	0.326	0	0.32	0	0	0	0.9
96	3	r_f3_7	9	μg/L	M-083062-01-1	deltamethrin	0.326	0	0.32	0	0	0	0.9
0	3	r_f3_10	10	μg/L	M-083062-01-1	deltamethrin	0.7649999999999999	0	0.75	0	0	0	1
24	3	r_f3_10	4	μg/L	M-083062-01-1	deltamethrin	0.7649999999999999	0	0.75	0	0	0	0.4
48	3	r_f3_10	1	μg/L	M-083062-01-1	deltamethrin	0.7649999999999999	0	0.75	0	0	0	0.1
72	3	r_f3_10	0	μg/L	M-083062-01-1	deltamethrin	0.7649999999999999	0	0.75	0	0	0	0
96	3	r_f3_10	0	μg/L	M-083062-01-1	deltamethrin	0.7649999999999999	0	0.75	0	0	0	0
0	3	r_f3_4	10	μg/L	M-083062-01-1	deltamethrin	0.13699999999999998	0	0.135	0	0	0	1
24	3	r_f3_4	10	μg/L	M-083062-01-1	deltamethrin	0.13699999999999998	0	0.135	0	0	0	1
48	3	r_f3_4	10	μg/L	M-083062-01-1	deltamethrin	0.13699999999999998	0	0.135	0	0	0	1
72	3	r_f3_4	10	μg/L	M-083062-01-1	deltamethrin	0.13699999999999998	0	0.135	0	0	0	1
96	3	r_f3_4	10	μg/L	M-083062-01-1	deltamethrin	0.13699999999999998	0	0.135	0	0	0	1
0	3	r_f3_6	10	μg/L	M-083062-01-1	deltamethrin	0.245	0	0.24	0	0	0	1
24	3	r_f3_6	9	μg/L	M-083062-01-1	deltamethrin	0.245	0	0.24	0	0	0	0.9
48	3	r_f3_6	7	μg/L	M-083062-01-1	deltamethrin	0.245	0	0.24	0	0	0	0.7
72	3	r_f3_6	7	μg/L	M-083062-01-1	deltamethrin	0.245	0	0.24	0	0	0	0.7
96	3	r_f3_6	6	μg/L	M-083062-01-1	deltamethrin	0.245	0	0.24	0	0	0	0.6
0	3	r_f3_1	10	μg/L	M-083062-01-1	deltamethrin	0	0	0	0	0	0	1
24	3	r_f3_1	10	μg/L	M-083062-01-1	deltamethrin	0	0	0	0	0	0	1
48	3	r_f3_1	10	μg/L	M-083062-01-1	deltamethrin	0	0	0	0	0	0	1
72	3	r_f3_1	10	μg/L	M-083062-01-1	deltamethrin	0	0	0	0	0	0	1
96	3	r_f3_1	10	μg/L	M-083062-01-1	deltamethrin	0	0	0	0	0	0	1
0	3	r_f3_5	10	μg/L	M-083062-01-1	deltamethrin	0.183	0	0.18000000000000002	0	0	0	1
24	3	r_f3_5	10	μg/L	M-083062-01-1	deltamethrin	0.183	0	0.18000000000000002	0	0	0	1
48	3	r_f3_5	10	μg/L	M-083062-01-1	deltamethrin	0.183	0	0.18000000000000002	0	0	0	1
72	3	r_f3_5	9	μg/L	M-083062-01-1	deltamethrin	0.183	0	0.18000000000000002	0	0	0	0.9
96	3	r_f3_5	9	μg/L	M-083062-01-1	deltamethrin	0.183	0	0.18000000000000002	0	0	0	0.9
0	3	r_f3_11	10	μg/L	M-083062-01-1	deltamethrin	1.02	0	1	0	0	0	1
24	3	r_f3_11	0	μg/L	M-083062-01-1	deltamethrin	1.02	0	1	0	0	0	0
48	3	r_f3_11	0	μg/L	M-083062-01-1	deltamethrin	1.02	0	1	0	0	0	0
72	3	r_f3_11	0	μg/L	M-083062-01-1	deltamethrin	1.02	0	1	0	0	0	0
96	3	r_f3_11	0	μg/L	M-083062-01-1	deltamethrin	1.02	0	1	0	0	0	0
0	4	r_f4_7	10	μg/L	M-083072-01-1	deltamethrin	0.1	0	2.5	0	0	0	1
24	4	r_f4_7	3	μg/L	M-083072-01-1	deltamethrin	0.1	0	2.5	0	0	0	0.3
48	4	r_f4_7	0	μg/L	M-083072-01-1	deltamethrin	0.1	0	2.5	0	0	0	0
72	4	r_f4_7	0	μg/L	M-083072-01-1	deltamethrin	0.1	0	2.5	0	0	0	0
96	4	r_f4_7	0	μg/L	M-083072-01-1	deltamethrin	0.1	0	2.5	0	0	0	0
0	4	r_f4_10	10	μg/L	M-083072-01-1	deltamethrin	0.32	0	8	0	0	0	1
24	4	r_f4_10	0	μg/L	M-083072-01-1	deltamethrin	0.32	0	8	0	0	0	0
48	4	r_f4_10	0	μg/L	M-083072-01-1	deltamethrin	0.32	0	8	0	0	0	0
72	4	r_f4_10	0	μg/L	M-083072-01-1	deltamethrin	0.32	0	8	0	0	0	0
96	4	r_f4_10	0	μg/L	M-083072-01-1	deltamethrin	0.32	0	8	0	0	0	0
0	4	r_f4_3	10	μg/L	M-083072-01-1	deltamethrin	0.032	0	0.8	0	0	0	1
24	4	r_f4_3	10	μg/L	M-083072-01-1	deltamethrin	0.032	0	0.8	0	0	0	1
48	4	r_f4_3	10	μg/L	M-083072-01-1	deltamethrin	0.032	0	0.8	0	0	0	1
72	4	r_f4_3	9	μg/L	M-083072-01-1	deltamethrin	0.032	0	0.8	0	0	0	0.9
96	4	r_f4_3	9	μg/L	M-083072-01-1	deltamethrin	0.032	0	0.8	0	0	0	0.9
0	4	r_f4_2	10	μg/L	M-083072-01-1	deltamethrin	0.024	0	0.6	0	0	0	1
24	4	r_f4_2	10	μg/L	M-083072-01-1	deltamethrin	0.024	0	0.6	0	0	0	1
48	4	r_f4_2	10	μg/L	M-083072-01-1	deltamethrin	0.024	0	0.6	0	0	0	1
72	4	r_f4_2	10	μg/L	M-083072-01-1	deltamethrin	0.024	0	0.6	0	0	0	1
96	4	r_f4_2	10	μg/L	M-083072-01-1	deltamethrin	0.024	0	0.6	0	0	0	1
0	4	r_f4_4	10	μg/L	M-083072-01-1	deltamethrin	0.042	0	1.05	0	0	0	1
24	4	r_f4_4	7	μg/L	M-083072-01-1	deltamethrin	0.042	0	1.05	0	0	0	0.7
48	4	r_f4_4	7	μg/L	M-083072-01-1	deltamethrin	0.042	0	1.05	0	0	0	0.7
72	4	r_f4_4	6	μg/L	M-083072-01-1	deltamethrin	0.042	0	1.05	0	0	0	0.6
96	4	r_f4_4	4	μg/L	M-083072-01-1	deltamethrin	0.042	0	1.05	0	0	0	0.4
0	4	r_f4_6	10	μg/L	M-083072-01-1	deltamethrin	0.075	0	1.875	0	0	0	1
24	4	r_f4_6	6	μg/L	M-083072-01-1	deltamethrin	0.075	0	1.875	0	0	0	0.6
48	4	r_f4_6	3	μg/L	M-083072-01-1	deltamethrin	0.075	0	1.875	0	0	0	0.3
72	4	r_f4_6	2	μg/L	M-083072-01-1	deltamethrin	0.075	0	1.875	0	0	0	0.2
96	4	r_f4_6	2	μg/L	M-083072-01-1	deltamethrin	0.075	0	1.875	0	0	0	0.2
0	4	r_f4_9	10	μg/L	M-083072-01-1	deltamethrin	0.18	0	4.5	0	0	0	1
24	4	r_f4_9	0	μg/L	M-083072-01-1	deltamethrin	0.18	0	4.5	0	0	0	0
48	4	r_f4_9	0	μg/L	M-083072-01-1	deltamethrin	0.18	0	4.5	0	0	0	0
72	4	r_f4_9	0	μg/L	M-083072-01-1	deltamethrin	0.18	0	4.5	0	0	0	0
96	4	r_f4_9	0	μg/L	M-083072-01-1	deltamethrin	0.18	0	4.5	0	0	0	0
0	4	r_f4_8	10	μg/L	M-083072-01-1	deltamethrin	0.135	0	3.375	0	0	0	1
24	4	r_f4_8	0	μg/L	M-083072-01-1	deltamethrin	0.135	0	3.375	0	0	0	0
48	4	r_f4_8	0	μg/L	M-083072-01-1	deltamethrin	0.135	0	3.375	0	0	0	0
72	4	r_f4_8	0	μg/L	M-083072-01-1	deltamethrin	0.135	0	3.375	0	0	0	0
96	4	r_f4_8	0	μg/L	M-083072-01-1	deltamethrin	0.135	0	3.375	0	0	0	0
0	4	r_f4_1	20	μg/L	M-083072-01-1	deltamethrin	0	0	0	0	0	0	1
24	4	r_f4_1	20	μg/L	M-083072-01-1	deltamethrin	0	0	0	0	0	0	1
48	4	r_f4_1	20	μg/L	M-083072-01-1	deltamethrin	0	0	0	0	0	0	1
72	4	r_f4_1	20	μg/L	M-083072-01-1	deltamethrin	0	0	0	0	0	0	1
96	4	r_f4_1	20	μg/L	M-083072-01-1	deltamethrin	0	0	0	0	0	0	1
0	4	r_f4_5	10	μg/L	M-083072-01-1	deltamethrin	0.056	0	1.4	0	0	0	1
24	4	r_f4_5	9	μg/L	M-083072-01-1	deltamethrin	0.056	0	1.4	0	0	0	0.9
48	4	r_f4_5	7	μg/L	M-083072-01-1	deltamethrin	0.056	0	1.4	0	0	0	0.7
72	4	r_f4_5	5	μg/L	M-083072-01-1	deltamethrin	0.056	0	1.4	0	0	0	0.5
96	4	r_f4_5	4	μg/L	M-083072-01-1	deltamethrin	0.056	0	1.4	0	0	0	0.4
0	5	r_f5_8	10	μg/L	M-125212-01-1	triazophos	0.1	0	0	40.4	0	0	1
24	5	r_f5_8	1	μg/L	M-125212-01-1	triazophos	0.1	0	0	40.4	0	0	0.1
48	5	r_f5_8	0	μg/L	M-125212-01-1	triazophos	0.1	0	0	40.4	0	0	0
72	5	r_f5_8	0	μg/L	M-125212-01-1	triazophos	0.1	0	0	40.4	0	0	0
96	5	r_f5_8	0	μg/L	M-125212-01-1	triazophos	0.1	0	0	40.4	0	0	0
0	5	r_f5_1	10	μg/L	M-125212-01-1	triazophos	0	0	0	0	0	0	1
24	5	r_f5_1	10	μg/L	M-125212-01-1	triazophos	0	0	0	0	0	0	1
48	5	r_f5_1	10	μg/L	M-125212-01-1	triazophos	0	0	0	0	0	0	1
72	5	r_f5_1	10	μg/L	M-125212-01-1	triazophos	0	0	0	0	0	0	1
96	5	r_f5_1	10	μg/L	M-125212-01-1	triazophos	0	0	0	0	0	0	1
0	5	r_f5_6	10	μg/L	M-125212-01-1	triazophos	0.032	0	0	12.9	0	0	1
24	5	r_f5_6	10	μg/L	M-125212-01-1	triazophos	0.032	0	0	12.9	0	0	1
48	5	r_f5_6	10	μg/L	M-125212-01-1	triazophos	0.032	0	0	12.9	0	0	1
72	5	r_f5_6	10	μg/L	M-125212-01-1	triazophos	0.032	0	0	12.9	0	0	1
96	5	r_f5_6	8	μg/L	M-125212-01-1	triazophos	0.032	0	0	12.9	0	0	0.8
0	5	r_f5_7	10	μg/L	M-125212-01-1	triazophos	0.056	0	0	22.6	0	0	1
24	5	r_f5_7	2	μg/L	M-125212-01-1	triazophos	0.056	0	0	22.6	0	0	0.2
48	5	r_f5_7	0	μg/L	M-125212-01-1	triazophos	0.056	0	0	22.6	0	0	0
72	5	r_f5_7	0	μg/L	M-125212-01-1	triazophos	0.056	0	0	22.6	0	0	0
96	5	r_f5_7	0	μg/L	M-125212-01-1	triazophos	0.056	0	0	22.6	0	0	0
0	5	r_f5_4	10	μg/L	M-125212-01-1	triazophos	0.01	0	0	4.04	0	0	1
24	5	r_f5_4	10	μg/L	M-125212-01-1	triazophos	0.01	0	0	4.04	0	0	1
48	5	r_f5_4	10	μg/L	M-125212-01-1	triazophos	0.01	0	0	4.04	0	0	1
72	5	r_f5_4	10	μg/L	M-125212-01-1	triazophos	0.01	0	0	4.04	0	0	1
96	5	r_f5_4	10	μg/L	M-125212-01-1	triazophos	0.01	0	0	4.04	0	0	1
0	5	r_f5_5	10	μg/L	M-125212-01-1	triazophos	0.018	0	0	7.27	0	0	1
24	5	r_f5_5	10	μg/L	M-125212-01-1	triazophos	0.018	0	0	7.27	0	0	1
48	5	r_f5_5	10	μg/L	M-125212-01-1	triazophos	0.018	0	0	7.27	0	0	1
72	5	r_f5_5	10	μg/L	M-125212-01-1	triazophos	0.018	0	0	7.27	0	0	1
96	5	r_f5_5	10	μg/L	M-125212-01-1	triazophos	0.018	0	0	7.27	0	0	1
0	5	r_f5_3	10	μg/L	M-125212-01-1	triazophos	0.0056	0	0	2.26	0	0	1
24	5	r_f5_3	10	μg/L	M-125212-01-1	triazophos	0.0056	0	0	2.26	0	0	1
48	5	r_f5_3	10	μg/L	M-125212-01-1	triazophos	0.0056	0	0	2.26	0	0	1
72	5	r_f5_3	10	μg/L	M-125212-01-1	triazophos	0.0056	0	0	2.26	0	0	1
96	5	r_f5_3	10	μg/L	M-125212-01-1	triazophos	0.0056	0	0	2.26	0	0	1
0	5	r_f5_2	10	μg/L	M-125212-01-1	triazophos	0.0032	0	0	1.29	0	0	1
24	5	r_f5_2	10	μg/L	M-125212-01-1	triazophos	0.0032	0	0	1.29	0	0	1
48	5	r_f5_2	10	μg/L	M-125212-01-1	triazophos	0.0032	0	0	1.29	0	0	1
72	5	r_f5_2	10	μg/L	M-125212-01-1	triazophos	0.0032	0	0	1.29	0	0	1
96	5	r_f5_2	10	μg/L	M-125212-01-1	triazophos	0.0032	0	0	1.29	0	0	1
0	7	r_f7_12	10	μg/L	M-150538-01-1	deltamethrin_tralomethrin	7.83	0	0.47	0	0.47	0	1
24	7	r_f7_12	7	μg/L	M-150538-01-1	deltamethrin_tralomethrin	7.83	0	0.47	0	0.47	0	0.7
48	7	r_f7_12	4	μg/L	M-150538-01-1	deltamethrin_tralomethrin	7.83	0	0.47	0	0.47	0	0.4
72	7	r_f7_12	0	μg/L	M-150538-01-1	deltamethrin_tralomethrin	7.83	0	0.47	0	0.47	0	0
96	7	r_f7_12	0	μg/L	M-150538-01-1	deltamethrin_tralomethrin	7.83	0	0.47	0	0.47	0	0
0	7	r_f7_9	10	μg/L	M-150538-01-1	deltamethrin_tralomethrin	4.42	0	0.265	0	0.265	0	1
24	7	r_f7_9	10	μg/L	M-150538-01-1	deltamethrin_tralomethrin	4.42	0	0.265	0	0.265	0	1
48	7	r_f7_9	10	μg/L	M-150538-01-1	deltamethrin_tralomethrin	4.42	0	0.265	0	0.265	0	1
72	7	r_f7_9	5	μg/L	M-150538-01-1	deltamethrin_tralomethrin	4.42	0	0.265	0	0.265	0	0.5
96	7	r_f7_9	1	μg/L	M-150538-01-1	deltamethrin_tralomethrin	4.42	0	0.265	0	0.265	0	0.1
0	7	r_f7_8	10	μg/L	M-150538-01-1	deltamethrin_tralomethrin	2.5	0	0.15	0	0.15	0	1
24	7	r_f7_8	10	μg/L	M-150538-01-1	deltamethrin_tralomethrin	2.5	0	0.15	0	0.15	0	1
48	7	r_f7_8	10	μg/L	M-150538-01-1	deltamethrin_tralomethrin	2.5	0	0.15	0	0.15	0	1
72	7	r_f7_8	9	μg/L	M-150538-01-1	deltamethrin_tralomethrin	2.5	0	0.15	0	0.15	0	0.9
96	7	r_f7_8	8	μg/L	M-150538-01-1	deltamethrin_tralomethrin	2.5	0	0.15	0	0.15	0	0.8
0	7	r_f7_1	10	μg/L	M-150538-01-1	deltamethrin_tralomethrin	0	0	0	0	0	0	1
24	7	r_f7_1	10	μg/L	M-150538-01-1	deltamethrin_tralomethrin	0	0	0	0	0	0	1
48	7	r_f7_1	10	μg/L	M-150538-01-1	deltamethrin_tralomethrin	0	0	0	0	0	0	1
72	7	r_f7_1	10	μg/L	M-150538-01-1	deltamethrin_tralomethrin	0	0	0	0	0	0	1
96	7	r_f7_1	10	μg/L	M-150538-01-1	deltamethrin_tralomethrin	0	0	0	0	0	0	1
0	7	r_f7_10	10	μg/L	M-150538-01-1	deltamethrin_tralomethrin	4.42	0	0.265	0	0.265	0	1
24	7	r_f7_10	10	μg/L	M-150538-01-1	deltamethrin_tralomethrin	4.42	0	0.265	0	0.265	0	1
48	7	r_f7_10	10	μg/L	M-150538-01-1	deltamethrin_tralomethrin	4.42	0	0.265	0	0.265	0	1
72	7	r_f7_10	6	μg/L	M-150538-01-1	deltamethrin_tralomethrin	4.42	0	0.265	0	0.265	0	0.6
96	7	r_f7_10	1	μg/L	M-150538-01-1	deltamethrin_tralomethrin	4.42	0	0.265	0	0.265	0	0.1
0	7	r_f7_5	10	μg/L	M-150538-01-1	deltamethrin_tralomethrin	1.42	0	0.085	0	0.085	0	1
24	7	r_f7_5	10	μg/L	M-150538-01-1	deltamethrin_tralomethrin	1.42	0	0.085	0	0.085	0	1
48	7	r_f7_5	10	μg/L	M-150538-01-1	deltamethrin_tralomethrin	1.42	0	0.085	0	0.085	0	1
72	7	r_f7_5	10	μg/L	M-150538-01-1	deltamethrin_tralomethrin	1.42	0	0.085	0	0.085	0	1
96	7	r_f7_5	10	μg/L	M-150538-01-1	deltamethrin_tralomethrin	1.42	0	0.085	0	0.085	0	1
0	7	r_f7_11	10	μg/L	M-150538-01-1	deltamethrin_tralomethrin	7.83	0	0.47	0	0.47	0	1
24	7	r_f7_11	10	μg/L	M-150538-01-1	deltamethrin_tralomethrin	7.83	0	0.47	0	0.47	0	1
48	7	r_f7_11	7	μg/L	M-150538-01-1	deltamethrin_tralomethrin	7.83	0	0.47	0	0.47	0	0.7
72	7	r_f7_11	3	μg/L	M-150538-01-1	deltamethrin_tralomethrin	7.83	0	0.47	0	0.47	0	0.3
96	7	r_f7_11	1	μg/L	M-150538-01-1	deltamethrin_tralomethrin	7.83	0	0.47	0	0.47	0	0.1
0	7	r_f7_3	10	μg/L	M-150538-01-1	deltamethrin_tralomethrin	1	0	0.06	0	0.06	0	1
24	7	r_f7_3	10	μg/L	M-150538-01-1	deltamethrin_tralomethrin	1	0	0.06	0	0.06	0	1
48	7	r_f7_3	10	μg/L	M-150538-01-1	deltamethrin_tralomethrin	1	0	0.06	0	0.06	0	1
72	7	r_f7_3	10	μg/L	M-150538-01-1	deltamethrin_tralomethrin	1	0	0.06	0	0.06	0	1
96	7	r_f7_3	10	μg/L	M-150538-01-1	deltamethrin_tralomethrin	1	0	0.06	0	0.06	0	1
0	7	r_f7_6	10	μg/L	M-150538-01-1	deltamethrin_tralomethrin	1.42	0	0.085	0	0.085	0	1
24	7	r_f7_6	10	μg/L	M-150538-01-1	deltamethrin_tralomethrin	1.42	0	0.085	0	0.085	0	1
48	7	r_f7_6	10	μg/L	M-150538-01-1	deltamethrin_tralomethrin	1.42	0	0.085	0	0.085	0	1
72	7	r_f7_6	10	μg/L	M-150538-01-1	deltamethrin_tralomethrin	1.42	0	0.085	0	0.085	0	1
96	7	r_f7_6	9	μg/L	M-150538-01-1	deltamethrin_tralomethrin	1.42	0	0.085	0	0.085	0	0.9
0	7	r_f7_7	10	μg/L	M-150538-01-1	deltamethrin_tralomethrin	2.5	0	0.15	0	0.15	0	1
24	7	r_f7_7	10	μg/L	M-150538-01-1	deltamethrin_tralomethrin	2.5	0	0.15	0	0.15	0	1
48	7	r_f7_7	10	μg/L	M-150538-01-1	deltamethrin_tralomethrin	2.5	0	0.15	0	0.15	0	1
72	7	r_f7_7	10	μg/L	M-150538-01-1	deltamethrin_tralomethrin	2.5	0	0.15	0	0.15	0	1
96	7	r_f7_7	9	μg/L	M-150538-01-1	deltamethrin_tralomethrin	2.5	0	0.15	0	0.15	0	0.9
0	7	r_f7_4	10	μg/L	M-150538-01-1	deltamethrin_tralomethrin	1	0	0.06	0	0.06	0	1
24	7	r_f7_4	10	μg/L	M-150538-01-1	deltamethrin_tralomethrin	1	0	0.06	0	0.06	0	1
48	7	r_f7_4	10	μg/L	M-150538-01-1	deltamethrin_tralomethrin	1	0	0.06	0	0.06	0	1
72	7	r_f7_4	10	μg/L	M-150538-01-1	deltamethrin_tralomethrin	1	0	0.06	0	0.06	0	1
96	7	r_f7_4	10	μg/L	M-150538-01-1	deltamethrin_tralomethrin	1	0	0.06	0	0.06	0	1
0	7	r_f7_2	10	μg/L	M-150538-01-1	deltamethrin_tralomethrin	0	0	0	0	0	0	1
24	7	r_f7_2	10	μg/L	M-150538-01-1	deltamethrin_tralomethrin	0	0	0	0	0	0	1
48	7	r_f7_2	10	μg/L	M-150538-01-1	deltamethrin_tralomethrin	0	0	0	0	0	0	1
72	7	r_f7_2	10	μg/L	M-150538-01-1	deltamethrin_tralomethrin	0	0	0	0	0	0	1
96	7	r_f7_2	10	μg/L	M-150538-01-1	deltamethrin_tralomethrin	0	0	0	0	0	0	1
0	8	r_f8_1	10	μg/L	M-151276-01-1	tralomethrin	0	0	0	0	0	0	1
24	8	r_f8_1	10	μg/L	M-151276-01-1	tralomethrin	0	0	0	0	0	0	1
48	8	r_f8_1	10	μg/L	M-151276-01-1	tralomethrin	0	0	0	0	0	0	1
72	8	r_f8_1	10	μg/L	M-151276-01-1	tralomethrin	0	0	0	0	0	0	1
96	8	r_f8_1	10	μg/L	M-151276-01-1	tralomethrin	0	0	0	0	0	0	1
0	8	r_f8_5	10	μg/L	M-151276-01-1	tralomethrin	5.6	0	0	0	5.51	0	1
24	8	r_f8_5	2	μg/L	M-151276-01-1	tralomethrin	5.6	0	0	0	5.51	0	0.2
48	8	r_f8_5	0	μg/L	M-151276-01-1	tralomethrin	5.6	0	0	0	5.51	0	0
72	8	r_f8_5	0	μg/L	M-151276-01-1	tralomethrin	5.6	0	0	0	5.51	0	0
96	8	r_f8_5	0	μg/L	M-151276-01-1	tralomethrin	5.6	0	0	0	5.51	0	0
0	8	r_f8_4	10	μg/L	M-151276-01-1	tralomethrin	3.2	0	0	0	3.15	0	1
24	8	r_f8_4	5	μg/L	M-151276-01-1	tralomethrin	3.2	0	0	0	3.15	0	0.5
48	8	r_f8_4	0	μg/L	M-151276-01-1	tralomethrin	3.2	0	0	0	3.15	0	0
72	8	r_f8_4	0	μg/L	M-151276-01-1	tralomethrin	3.2	0	0	0	3.15	0	0
96	8	r_f8_4	0	μg/L	M-151276-01-1	tralomethrin	3.2	0	0	0	3.15	0	0
0	8	r_f8_6	10	μg/L	M-151276-01-1	tralomethrin	10	0	0	0	9.85	0	1
24	8	r_f8_6	1	μg/L	M-151276-01-1	tralomethrin	10	0	0	0	9.85	0	0.1
48	8	r_f8_6	0	μg/L	M-151276-01-1	tralomethrin	10	0	0	0	9.85	0	0
72	8	r_f8_6	0	μg/L	M-151276-01-1	tralomethrin	10	0	0	0	9.85	0	0
96	8	r_f8_6	0	μg/L	M-151276-01-1	tralomethrin	10	0	0	0	9.85	0	0
0	8	r_f8_7	10	μg/L	M-151276-01-1	tralomethrin	18	0	0	0	17.73	0	1
24	8	r_f8_7	0	μg/L	M-151276-01-1	tralomethrin	18	0	0	0	17.73	0	0
48	8	r_f8_7	0	μg/L	M-151276-01-1	tralomethrin	18	0	0	0	17.73	0	0
72	8	r_f8_7	0	μg/L	M-151276-01-1	tralomethrin	18	0	0	0	17.73	0	0
96	8	r_f8_7	0	μg/L	M-151276-01-1	tralomethrin	18	0	0	0	17.73	0	0
0	8	r_f8_2	10	μg/L	M-151276-01-1	tralomethrin	0	0	0	0	0	0	1
24	8	r_f8_2	10	μg/L	M-151276-01-1	tralomethrin	0	0	0	0	0	0	1
48	8	r_f8_2	10	μg/L	M-151276-01-1	tralomethrin	0	0	0	0	0	0	1
72	8	r_f8_2	10	μg/L	M-151276-01-1	tralomethrin	0	0	0	0	0	0	1
96	8	r_f8_2	10	μg/L	M-151276-01-1	tralomethrin	0	0	0	0	0	0	1
0	8	r_f8_3	10	μg/L	M-151276-01-1	tralomethrin	1.8	0	0	0	1.77	0	1
24	8	r_f8_3	10	μg/L	M-151276-01-1	tralomethrin	1.8	0	0	0	1.77	0	1
48	8	r_f8_3	5	μg/L	M-151276-01-1	tralomethrin	1.8	0	0	0	1.77	0	0.5
72	8	r_f8_3	4	μg/L	M-151276-01-1	tralomethrin	1.8	0	0	0	1.77	0	0.4
96	8	r_f8_3	3	μg/L	M-151276-01-1	tralomethrin	1.8	0	0	0	1.77	0	0.3
0	9	r_f9_3	10	μg/L	M-151320-01-1	tralomethrin	0.0032	0	0	0	0.384	0	1
24	9	r_f9_3	10	μg/L	M-151320-01-1	tralomethrin	0.0032	0	0	0	0.384	0	1
48	9	r_f9_3	10	μg/L	M-151320-01-1	tralomethrin	0.0032	0	0	0	0.384	0	1
72	9	r_f9_3	10	μg/L	M-151320-01-1	tralomethrin	0.0032	0	0	0	0.384	0	1
96	9	r_f9_3	10	μg/L	M-151320-01-1	tralomethrin	0.0032	0	0	0	0.384	0	1
0	9	r_f9_1	10	μg/L	M-151320-01-1	tralomethrin	0	0	0	0	0	0	1
24	9	r_f9_1	10	μg/L	M-151320-01-1	tralomethrin	0	0	0	0	0	0	1
48	9	r_f9_1	10	μg/L	M-151320-01-1	tralomethrin	0	0	0	0	0	0	1
72	9	r_f9_1	10	μg/L	M-151320-01-1	tralomethrin	0	0	0	0	0	0	1
96	9	r_f9_1	10	μg/L	M-151320-01-1	tralomethrin	0	0	0	0	0	0	1
0	9	r_f9_7	10	μg/L	M-151320-01-1	tralomethrin	0.032	0	0	0	3.84	0	1
24	9	r_f9_7	9	μg/L	M-151320-01-1	tralomethrin	0.032	0	0	0	3.84	0	0.9
48	9	r_f9_7	0	μg/L	M-151320-01-1	tralomethrin	0.032	0	0	0	3.84	0	0
72	9	r_f9_7	0	μg/L	M-151320-01-1	tralomethrin	0.032	0	0	0	3.84	0	0
96	9	r_f9_7	0	μg/L	M-151320-01-1	tralomethrin	0.032	0	0	0	3.84	0	0
0	9	r_f9_2	10	μg/L	M-151320-01-1	tralomethrin	0.0018	0	0	0	0.216	0	1
24	9	r_f9_2	10	μg/L	M-151320-01-1	tralomethrin	0.0018	0	0	0	0.216	0	1
48	9	r_f9_2	10	μg/L	M-151320-01-1	tralomethrin	0.0018	0	0	0	0.216	0	1
72	9	r_f9_2	10	μg/L	M-151320-01-1	tralomethrin	0.0018	0	0	0	0.216	0	1
96	9	r_f9_2	10	μg/L	M-151320-01-1	tralomethrin	0.0018	0	0	0	0.216	0	1
0	9	r_f9_4	10	μg/L	M-151320-01-1	tralomethrin	0.0056	0	0	0	0.672	0	1
24	9	r_f9_4	10	μg/L	M-151320-01-1	tralomethrin	0.0056	0	0	0	0.672	0	1
48	9	r_f9_4	10	μg/L	M-151320-01-1	tralomethrin	0.0056	0	0	0	0.672	0	1
72	9	r_f9_4	10	μg/L	M-151320-01-1	tralomethrin	0.0056	0	0	0	0.672	0	1
96	9	r_f9_4	10	μg/L	M-151320-01-1	tralomethrin	0.0056	0	0	0	0.672	0	1
0	9	r_f9_6	10	μg/L	M-151320-01-1	tralomethrin	0.018	0	0	0	2.16	0	1
24	9	r_f9_6	10	μg/L	M-151320-01-1	tralomethrin	0.018	0	0	0	2.16	0	1
48	9	r_f9_6	7	μg/L	M-151320-01-1	tralomethrin	0.018	0	0	0	2.16	0	0.7
72	9	r_f9_6	2	μg/L	M-151320-01-1	tralomethrin	0.018	0	0	0	2.16	0	0.2
96	9	r_f9_6	1	μg/L	M-151320-01-1	tralomethrin	0.018	0	0	0	2.16	0	0.1
0	9	r_f9_5	10	μg/L	M-151320-01-1	tralomethrin	0.01	0	0	0	1.2	0	1
24	9	r_f9_5	10	μg/L	M-151320-01-1	tralomethrin	0.01	0	0	0	1.2	0	1
48	9	r_f9_5	10	μg/L	M-151320-01-1	tralomethrin	0.01	0	0	0	1.2	0	1
72	9	r_f9_5	10	μg/L	M-151320-01-1	tralomethrin	0.01	0	0	0	1.2	0	1
96	9	r_f9_5	10	μg/L	M-151320-01-1	tralomethrin	0.01	0	0	0	1.2	0	1
0	10	r_f10_2	10	μg/L	M-195896-01-1	deltamethrin_triazophos	3.2	0	0.031	1.08	0	0	1
24	10	r_f10_2	10	μg/L	M-195896-01-1	deltamethrin_triazophos	3.2	0	0.031	1.08	0	0	1
48	10	r_f10_2	10	μg/L	M-195896-01-1	deltamethrin_triazophos	3.2	0	0.031	1.08	0	0	1
72	10	r_f10_2	10	μg/L	M-195896-01-1	deltamethrin_triazophos	3.2	0	0.031	1.08	0	0	1
96	10	r_f10_2	10	μg/L	M-195896-01-1	deltamethrin_triazophos	3.2	0	0.031	1.08	0	0	1
0	10	r_f10_7	10	μg/L	M-195896-01-1	deltamethrin_triazophos	56	0	0.537	18.98	0	0	1
24	10	r_f10_7	3	μg/L	M-195896-01-1	deltamethrin_triazophos	56	0	0.537	18.98	0	0	0.3
48	10	r_f10_7	0	μg/L	M-195896-01-1	deltamethrin_triazophos	56	0	0.537	18.98	0	0	0
72	10	r_f10_7	0	μg/L	M-195896-01-1	deltamethrin_triazophos	56	0	0.537	18.98	0	0	0
96	10	r_f10_7	0	μg/L	M-195896-01-1	deltamethrin_triazophos	56	0	0.537	18.98	0	0	0
0	10	r_f10_5	10	μg/L	M-195896-01-1	deltamethrin_triazophos	18	0	0.173	6.102	0	0	1
24	10	r_f10_5	10	μg/L	M-195896-01-1	deltamethrin_triazophos	18	0	0.173	6.102	0	0	1
48	10	r_f10_5	10	μg/L	M-195896-01-1	deltamethrin_triazophos	18	0	0.173	6.102	0	0	1
72	10	r_f10_5	10	μg/L	M-195896-01-1	deltamethrin_triazophos	18	0	0.173	6.102	0	0	1
96	10	r_f10_5	10	μg/L	M-195896-01-1	deltamethrin_triazophos	18	0	0.173	6.102	0	0	1
0	10	r_f10_3	10	μg/L	M-195896-01-1	deltamethrin_triazophos	5.6	0	0.054	1.898	0	0	1
24	10	r_f10_3	10	μg/L	M-195896-01-1	deltamethrin_triazophos	5.6	0	0.054	1.898	0	0	1
48	10	r_f10_3	10	μg/L	M-195896-01-1	deltamethrin_triazophos	5.6	0	0.054	1.898	0	0	1
72	10	r_f10_3	10	μg/L	M-195896-01-1	deltamethrin_triazophos	5.6	0	0.054	1.898	0	0	1
96	10	r_f10_3	10	μg/L	M-195896-01-1	deltamethrin_triazophos	5.6	0	0.054	1.898	0	0	1
0	10	r_f10_1	10	μg/L	M-195896-01-1	deltamethrin_triazophos	0	0	0	0	0	0	1
24	10	r_f10_1	10	μg/L	M-195896-01-1	deltamethrin_triazophos	0	0	0	0	0	0	1
48	10	r_f10_1	10	μg/L	M-195896-01-1	deltamethrin_triazophos	0	0	0	0	0	0	1
72	10	r_f10_1	10	μg/L	M-195896-01-1	deltamethrin_triazophos	0	0	0	0	0	0	1
96	10	r_f10_1	10	μg/L	M-195896-01-1	deltamethrin_triazophos	0	0	0	0	0	0	1
0	10	r_f10_8	10	μg/L	M-195896-01-1	deltamethrin_triazophos	100	0	0.96	33.9	0	0	1
24	10	r_f10_8	0	μg/L	M-195896-01-1	deltamethrin_triazophos	100	0	0.96	33.9	0	0	0
48	10	r_f10_8	0	μg/L	M-195896-01-1	deltamethrin_triazophos	100	0	0.96	33.9	0	0	0
72	10	r_f10_8	0	μg/L	M-195896-01-1	deltamethrin_triazophos	100	0	0.96	33.9	0	0	0
96	10	r_f10_8	0	μg/L	M-195896-01-1	deltamethrin_triazophos	100	0	0.96	33.9	0	0	0
0	10	r_f10_4	10	μg/L	M-195896-01-1	deltamethrin_triazophos	10	0	0.096	3.39	0	0	1
24	10	r_f10_4	10	μg/L	M-195896-01-1	deltamethrin_triazophos	10	0	0.096	3.39	0	0	1
48	10	r_f10_4	10	μg/L	M-195896-01-1	deltamethrin_triazophos	10	0	0.096	3.39	0	0	1
72	10	r_f10_4	10	μg/L	M-195896-01-1	deltamethrin_triazophos	10	0	0.096	3.39	0	0	1
96	10	r_f10_4	10	μg/L	M-195896-01-1	deltamethrin_triazophos	10	0	0.096	3.39	0	0	1
0	10	r_f10_6	10	μg/L	M-195896-01-1	deltamethrin_triazophos	32	0	0.307	10.84	0	0	1
24	10	r_f10_6	10	μg/L	M-195896-01-1	deltamethrin_triazophos	32	0	0.307	10.84	0	0	1
48	10	r_f10_6	2	μg/L	M-195896-01-1	deltamethrin_triazophos	32	0	0.307	10.84	0	0	0.2
72	10	r_f10_6	2	μg/L	M-195896-01-1	deltamethrin_triazophos	32	0	0.307	10.84	0	0	0.2
96	10	r_f10_6	2	μg/L	M-195896-01-1	deltamethrin_triazophos	32	0	0.307	10.84	0	0	0.2
0	11	r_f11_1	10	μg/L	M-197428-01-1	deltamethrin	0	0	0	0	0	0	1
24	11	r_f11_1	10	μg/L	M-197428-01-1	deltamethrin	0	0	0	0	0	0	1
48	11	r_f11_1	10	μg/L	M-197428-01-1	deltamethrin	0	0	0	0	0	0	1
72	11	r_f11_1	10	μg/L	M-197428-01-1	deltamethrin	0	0	0	0	0	0	1
96	11	r_f11_1	10	μg/L	M-197428-01-1	deltamethrin	0	0	0	0	0	0	1
0	11	r_f11_3	10	μg/L	M-197428-01-1	deltamethrin	18	0	0.266	0	0	0	1
24	11	r_f11_3	10	μg/L	M-197428-01-1	deltamethrin	18	0	0.266	0	0	0	1
48	11	r_f11_3	10	μg/L	M-197428-01-1	deltamethrin	18	0	0.266	0	0	0	1
72	11	r_f11_3	9	μg/L	M-197428-01-1	deltamethrin	18	0	0.266	0	0	0	0.9
96	11	r_f11_3	6	μg/L	M-197428-01-1	deltamethrin	18	0	0.266	0	0	0	0.6
0	11	r_f11_2	10	μg/L	M-197428-01-1	deltamethrin	10	0	0.148	0	0	0	1
24	11	r_f11_2	10	μg/L	M-197428-01-1	deltamethrin	10	0	0.148	0	0	0	1
48	11	r_f11_2	10	μg/L	M-197428-01-1	deltamethrin	10	0	0.148	0	0	0	1
72	11	r_f11_2	10	μg/L	M-197428-01-1	deltamethrin	10	0	0.148	0	0	0	1
96	11	r_f11_2	10	μg/L	M-197428-01-1	deltamethrin	10	0	0.148	0	0	0	1
0	11	r_f11_5	10	μg/L	M-197428-01-1	deltamethrin	56	0	0.829	0	0	0	1
24	11	r_f11_5	10	μg/L	M-197428-01-1	deltamethrin	56	0	0.829	0	0	0	1
48	11	r_f11_5	4	μg/L	M-197428-01-1	deltamethrin	56	0	0.829	0	0	0	0.4
72	11	r_f11_5	0	μg/L	M-197428-01-1	deltamethrin	56	0	0.829	0	0	0	0
96	11	r_f11_5	0	μg/L	M-197428-01-1	deltamethrin	56	0	0.829	0	0	0	0
0	11	r_f11_6	10	μg/L	M-197428-01-1	deltamethrin	100	0	1.48	0	0	0	1
24	11	r_f11_6	1	μg/L	M-197428-01-1	deltamethrin	100	0	1.48	0	0	0	0.1
48	11	r_f11_6	0	μg/L	M-197428-01-1	deltamethrin	100	0	1.48	0	0	0	0
72	11	r_f11_6	0	μg/L	M-197428-01-1	deltamethrin	100	0	1.48	0	0	0	0
96	11	r_f11_6	0	μg/L	M-197428-01-1	deltamethrin	100	0	1.48	0	0	0	0
0	11	r_f11_4	10	μg/L	M-197428-01-1	deltamethrin	32	0	0.473	0	0	0	1
24	11	r_f11_4	10	μg/L	M-197428-01-1	deltamethrin	32	0	0.473	0	0	0	1
48	11	r_f11_4	10	μg/L	M-197428-01-1	deltamethrin	32	0	0.473	0	0	0	1
72	11	r_f11_4	8	μg/L	M-197428-01-1	deltamethrin	32	0	0.473	0	0	0	0.8
96	11	r_f11_4	6	μg/L	M-197428-01-1	deltamethrin	32	0	0.473	0	0	0	0.6
0	12	r_f12_1	10	μg/L	M-197969-01-1	deltamethrin	0	0	0	0	0	0	1
24	12	r_f12_1	10	μg/L	M-197969-01-1	deltamethrin	0	0	0	0	0	0	1
48	12	r_f12_1	10	μg/L	M-197969-01-1	deltamethrin	0	0	0	0	0	0	1
72	12	r_f12_1	10	μg/L	M-197969-01-1	deltamethrin	0	0	0	0	0	0	1
96	12	r_f12_1	10	μg/L	M-197969-01-1	deltamethrin	0	0	0	0	0	0	1
0	12	r_f12_6	10	μg/L	M-197969-01-1	deltamethrin	100	0	1.66	0	0	0	1
24	12	r_f12_6	10	μg/L	M-197969-01-1	deltamethrin	100	0	1.66	0	0	0	1
48	12	r_f12_6	8	μg/L	M-197969-01-1	deltamethrin	100	0	1.66	0	0	0	0.8
72	12	r_f12_6	7	μg/L	M-197969-01-1	deltamethrin	100	0	1.66	0	0	0	0.7
96	12	r_f12_6	3	μg/L	M-197969-01-1	deltamethrin	100	0	1.66	0	0	0	0.3
0	12	r_f12_2	10	μg/L	M-197969-01-1	deltamethrin	10	0	0.166	0	0	0	1
24	12	r_f12_2	10	μg/L	M-197969-01-1	deltamethrin	10	0	0.166	0	0	0	1
48	12	r_f12_2	10	μg/L	M-197969-01-1	deltamethrin	10	0	0.166	0	0	0	1
72	12	r_f12_2	10	μg/L	M-197969-01-1	deltamethrin	10	0	0.166	0	0	0	1
96	12	r_f12_2	10	μg/L	M-197969-01-1	deltamethrin	10	0	0.166	0	0	0	1
0	12	r_f12_3	10	μg/L	M-197969-01-1	deltamethrin	18	0	0.2988	0	0	0	1
24	12	r_f12_3	10	μg/L	M-197969-01-1	deltamethrin	18	0	0.2988	0	0	0	1
48	12	r_f12_3	10	μg/L	M-197969-01-1	deltamethrin	18	0	0.2988	0	0	0	1
72	12	r_f12_3	10	μg/L	M-197969-01-1	deltamethrin	18	0	0.2988	0	0	0	1
96	12	r_f12_3	10	μg/L	M-197969-01-1	deltamethrin	18	0	0.2988	0	0	0	1
0	12	r_f12_4	10	μg/L	M-197969-01-1	deltamethrin	32	0	0.5312	0	0	0	1
24	12	r_f12_4	10	μg/L	M-197969-01-1	deltamethrin	32	0	0.5312	0	0	0	1
48	12	r_f12_4	10	μg/L	M-197969-01-1	deltamethrin	32	0	0.5312	0	0	0	1
72	12	r_f12_4	10	μg/L	M-197969-01-1	deltamethrin	32	0	0.5312	0	0	0	1
96	12	r_f12_4	10	μg/L	M-197969-01-1	deltamethrin	32	0	0.5312	0	0	0	1
0	12	r_f12_5	10	μg/L	M-197969-01-1	deltamethrin	56	0	0.9296	0	0	0	1
24	12	r_f12_5	10	μg/L	M-197969-01-1	deltamethrin	56	0	0.9296	0	0	0	1
48	12	r_f12_5	10	μg/L	M-197969-01-1	deltamethrin	56	0	0.9296	0	0	0	1
72	12	r_f12_5	10	μg/L	M-197969-01-1	deltamethrin	56	0	0.9296	0	0	0	1
96	12	r_f12_5	9	μg/L	M-197969-01-1	deltamethrin	56	0	0.9296	0	0	0	0.9
0	13	r_f13_6	10	μg/L	M-390611-01-5	flupyradifurone	41.58	0	0	0	0	40	1
4	13	r_f13_6	10	μg/L	M-390611-01-5	flupyradifurone	41.58	0	0	0	0	40	1
24	13	r_f13_6	10	μg/L	M-390611-01-5	flupyradifurone	41.58	0	0	0	0	40	1
48	13	r_f13_6	10	μg/L	M-390611-01-5	flupyradifurone	41.58	0	0	0	0	40	1
72	13	r_f13_6	10	μg/L	M-390611-01-5	flupyradifurone	41.58	0	0	0	0	40	1
96	13	r_f13_6	10	μg/L	M-390611-01-5	flupyradifurone	41.58	0	0	0	0	40	1
0	13	r_f13_1	10	μg/L	M-390611-01-5	flupyradifurone	0	0	0	0	0	0	1
4	13	r_f13_1	10	μg/L	M-390611-01-5	flupyradifurone	0	0	0	0	0	0	1
24	13	r_f13_1	10	μg/L	M-390611-01-5	flupyradifurone	0	0	0	0	0	0	1
48	13	r_f13_1	10	μg/L	M-390611-01-5	flupyradifurone	0	0	0	0	0	0	1
72	13	r_f13_1	10	μg/L	M-390611-01-5	flupyradifurone	0	0	0	0	0	0	1
96	13	r_f13_1	10	μg/L	M-390611-01-5	flupyradifurone	0	0	0	0	0	0	1
0	13	r_f13_3	10	μg/L	M-390611-01-5	flupyradifurone	5.2	0	0	0	0	5	1
4	13	r_f13_3	10	μg/L	M-390611-01-5	flupyradifurone	5.2	0	0	0	0	5	1
24	13	r_f13_3	10	μg/L	M-390611-01-5	flupyradifurone	5.2	0	0	0	0	5	1
48	13	r_f13_3	10	μg/L	M-390611-01-5	flupyradifurone	5.2	0	0	0	0	5	1
72	13	r_f13_3	10	μg/L	M-390611-01-5	flupyradifurone	5.2	0	0	0	0	5	1
96	13	r_f13_3	10	μg/L	M-390611-01-5	flupyradifurone	5.2	0	0	0	0	5	1
0	13	r_f13_5	10	μg/L	M-390611-01-5	flupyradifurone	20.79	0	0	0	0	20	1
4	13	r_f13_5	10	μg/L	M-390611-01-5	flupyradifurone	20.79	0	0	0	0	20	1
24	13	r_f13_5	10	μg/L	M-390611-01-5	flupyradifurone	20.79	0	0	0	0	20	1
48	13	r_f13_5	10	μg/L	M-390611-01-5	flupyradifurone	20.79	0	0	0	0	20	1
72	13	r_f13_5	10	μg/L	M-390611-01-5	flupyradifurone	20.79	0	0	0	0	20	1
96	13	r_f13_5	10	μg/L	M-390611-01-5	flupyradifurone	20.79	0	0	0	0	20	1
0	13	r_f13_2	10	μg/L	M-390611-01-5	flupyradifurone	0	0	0	0	0	0	1
4	13	r_f13_2	10	μg/L	M-390611-01-5	flupyradifurone	0	0	0	0	0	0	1
24	13	r_f13_2	10	μg/L	M-390611-01-5	flupyradifurone	0	0	0	0	0	0	1
48	13	r_f13_2	10	μg/L	M-390611-01-5	flupyradifurone	0	0	0	0	0	0	1
72	13	r_f13_2	10	μg/L	M-390611-01-5	flupyradifurone	0	0	0	0	0	0	1
96	13	r_f13_2	10	μg/L	M-390611-01-5	flupyradifurone	0	0	0	0	0	0	1
0	13	r_f13_4	10	μg/L	M-390611-01-5	flupyradifurone	10.39	0	0	0	0	10	1
4	13	r_f13_4	10	μg/L	M-390611-01-5	flupyradifurone	10.39	0	0	0	0	10	1
24	13	r_f13_4	10	μg/L	M-390611-01-5	flupyradifurone	10.39	0	0	0	0	10	1
48	13	r_f13_4	10	μg/L	M-390611-01-5	flupyradifurone	10.39	0	0	0	0	10	1
72	13	r_f13_4	10	μg/L	M-390611-01-5	flupyradifurone	10.39	0	0	0	0	10	1
96	13	r_f13_4	10	μg/L	M-390611-01-5	flupyradifurone	10.39	0	0	0	0	10	1
0	13	r_f13_7	10	μg/L	M-390611-01-5	flupyradifurone	83.16	0	0	0	0	80	1
4	13	r_f13_7	10	μg/L	M-390611-01-5	flupyradifurone	83.16	0	0	0	0	80	1
24	13	r_f13_7	10	μg/L	M-390611-01-5	flupyradifurone	83.16	0	0	0	0	80	1
48	13	r_f13_7	10	μg/L	M-390611-01-5	flupyradifurone	83.16	0	0	0	0	80	1
72	13	r_f13_7	10	μg/L	M-390611-01-5	flupyradifurone	83.16	0	0	0	0	80	1
96	13	r_f13_7	10	μg/L	M-390611-01-5	flupyradifurone	83.16	0	0	0	0	80	1
0	15	r_f15_4	10	μg/L	M-548840-01-1	deltamethrin_flupyradifurone	60	0	0.52	0	0	3.97	1
4	15	r_f15_4	10	μg/L	M-548840-01-1	deltamethrin_flupyradifurone	60	0	0.52	0	0	3.97	1
24	15	r_f15_4	10	μg/L	M-548840-01-1	deltamethrin_flupyradifurone	60	0	0.52	0	0	3.97	1
48	15	r_f15_4	10	μg/L	M-548840-01-1	deltamethrin_flupyradifurone	60	0	0.52	0	0	3.97	1
72	15	r_f15_4	10	μg/L	M-548840-01-1	deltamethrin_flupyradifurone	60	0	0.52	0	0	3.97	1
96	15	r_f15_4	10	μg/L	M-548840-01-1	deltamethrin_flupyradifurone	60	0	0.52	0	0	3.97	1
0	15	r_f15_5	10	μg/L	M-548840-01-1	deltamethrin_flupyradifurone	120	0	1.04	0	0	7.95	1
4	15	r_f15_5	10	μg/L	M-548840-01-1	deltamethrin_flupyradifurone	120	0	1.04	0	0	7.95	1
24	15	r_f15_5	9	μg/L	M-548840-01-1	deltamethrin_flupyradifurone	120	0	1.04	0	0	7.95	0.9
48	15	r_f15_5	9	μg/L	M-548840-01-1	deltamethrin_flupyradifurone	120	0	1.04	0	0	7.95	0.9
72	15	r_f15_5	9	μg/L	M-548840-01-1	deltamethrin_flupyradifurone	120	0	1.04	0	0	7.95	0.9
96	15	r_f15_5	9	μg/L	M-548840-01-1	deltamethrin_flupyradifurone	120	0	1.04	0	0	7.95	0.9
0	15	r_f15_3	10	μg/L	M-548840-01-1	deltamethrin_flupyradifurone	30	0	0.26	0	0	1.99	1
4	15	r_f15_3	10	μg/L	M-548840-01-1	deltamethrin_flupyradifurone	30	0	0.26	0	0	1.99	1
24	15	r_f15_3	10	μg/L	M-548840-01-1	deltamethrin_flupyradifurone	30	0	0.26	0	0	1.99	1
48	15	r_f15_3	10	μg/L	M-548840-01-1	deltamethrin_flupyradifurone	30	0	0.26	0	0	1.99	1
72	15	r_f15_3	10	μg/L	M-548840-01-1	deltamethrin_flupyradifurone	30	0	0.26	0	0	1.99	1
96	15	r_f15_3	10	μg/L	M-548840-01-1	deltamethrin_flupyradifurone	30	0	0.26	0	0	1.99	1
0	15	r_f15_2	10	μg/L	M-548840-01-1	deltamethrin_flupyradifurone	15	0	0.13	0	0	0.993	1
4	15	r_f15_2	10	μg/L	M-548840-01-1	deltamethrin_flupyradifurone	15	0	0.13	0	0	0.993	1
24	15	r_f15_2	10	μg/L	M-548840-01-1	deltamethrin_flupyradifurone	15	0	0.13	0	0	0.993	1
48	15	r_f15_2	10	μg/L	M-548840-01-1	deltamethrin_flupyradifurone	15	0	0.13	0	0	0.993	1
72	15	r_f15_2	10	μg/L	M-548840-01-1	deltamethrin_flupyradifurone	15	0	0.13	0	0	0.993	1
96	15	r_f15_2	10	μg/L	M-548840-01-1	deltamethrin_flupyradifurone	15	0	0.13	0	0	0.993	1
0	15	r_f15_6	10	μg/L	M-548840-01-1	deltamethrin_flupyradifurone	240	0	2.08	0	0	15.9	1
4	15	r_f15_6	10	μg/L	M-548840-01-1	deltamethrin_flupyradifurone	240	0	2.08	0	0	15.9	1
24	15	r_f15_6	0	μg/L	M-548840-01-1	deltamethrin_flupyradifurone	240	0	2.08	0	0	15.9	0
48	15	r_f15_6	0	μg/L	M-548840-01-1	deltamethrin_flupyradifurone	240	0	2.08	0	0	15.9	0
72	15	r_f15_6	0	μg/L	M-548840-01-1	deltamethrin_flupyradifurone	240	0	2.08	0	0	15.9	0
96	15	r_f15_6	0	μg/L	M-548840-01-1	deltamethrin_flupyradifurone	240	0	2.08	0	0	15.9	0
0	15	r_f15_1	10	μg/L	M-548840-01-1	deltamethrin_flupyradifurone	0	0	0	0	0	0	1
4	15	r_f15_1	10	μg/L	M-548840-01-1	deltamethrin_flupyradifurone	0	0	0	0	0	0	1
24	15	r_f15_1	10	μg/L	M-548840-01-1	deltamethrin_flupyradifurone	0	0	0	0	0	0	1
48	15	r_f15_1	10	μg/L	M-548840-01-1	deltamethrin_flupyradifurone	0	0	0	0	0	0	1
72	15	r_f15_1	10	μg/L	M-548840-01-1	deltamethrin_flupyradifurone	0	0	0	0	0	0	1
96	15	r_f15_1	10	μg/L	M-548840-01-1	deltamethrin_flupyradifurone	0	0	0	0	0	0	1
0	16	r_f16_6	10	μg/L	M-557986-01-1	deltamethrin	102	0	2.79	0	0	0	1
4	16	r_f16_6	10	μg/L	M-557986-01-1	deltamethrin	102	0	2.79	0	0	0	1
24	16	r_f16_6	3	μg/L	M-557986-01-1	deltamethrin	102	0	2.79	0	0	0	0.3
48	16	r_f16_6	0	μg/L	M-557986-01-1	deltamethrin	102	0	2.79	0	0	0	0
72	16	r_f16_6	0	μg/L	M-557986-01-1	deltamethrin	102	0	2.79	0	0	0	0
96	16	r_f16_6	0	μg/L	M-557986-01-1	deltamethrin	102	0	2.79	0	0	0	0
0	16	r_f16_5	10	μg/L	M-557986-01-1	deltamethrin	51	0	1.4	0	0	0	1
4	16	r_f16_5	10	μg/L	M-557986-01-1	deltamethrin	51	0	1.4	0	0	0	1
24	16	r_f16_5	9	μg/L	M-557986-01-1	deltamethrin	51	0	1.4	0	0	0	0.9
48	16	r_f16_5	7	μg/L	M-557986-01-1	deltamethrin	51	0	1.4	0	0	0	0.7
72	16	r_f16_5	6	μg/L	M-557986-01-1	deltamethrin	51	0	1.4	0	0	0	0.6
96	16	r_f16_5	6	μg/L	M-557986-01-1	deltamethrin	51	0	1.4	0	0	0	0.6
0	16	r_f16_4	10	μg/L	M-557986-01-1	deltamethrin	25.5	0	0.699	0	0	0	1
4	16	r_f16_4	10	μg/L	M-557986-01-1	deltamethrin	25.5	0	0.699	0	0	0	1
24	16	r_f16_4	10	μg/L	M-557986-01-1	deltamethrin	25.5	0	0.699	0	0	0	1
48	16	r_f16_4	10	μg/L	M-557986-01-1	deltamethrin	25.5	0	0.699	0	0	0	1
72	16	r_f16_4	10	μg/L	M-557986-01-1	deltamethrin	25.5	0	0.699	0	0	0	1
96	16	r_f16_4	10	μg/L	M-557986-01-1	deltamethrin	25.5	0	0.699	0	0	0	1
0	16	r_f16_1	10	μg/L	M-557986-01-1	deltamethrin	0	0	0	0	0	0	1
4	16	r_f16_1	10	μg/L	M-557986-01-1	deltamethrin	0	0	0	0	0	0	1
24	16	r_f16_1	10	μg/L	M-557986-01-1	deltamethrin	0	0	0	0	0	0	1
48	16	r_f16_1	10	μg/L	M-557986-01-1	deltamethrin	0	0	0	0	0	0	1
72	16	r_f16_1	10	μg/L	M-557986-01-1	deltamethrin	0	0	0	0	0	0	1
96	16	r_f16_1	10	μg/L	M-557986-01-1	deltamethrin	0	0	0	0	0	0	1
0	16	r_f16_2	10	μg/L	M-557986-01-1	deltamethrin	6.38	0	0.175	0	0	0	1
4	16	r_f16_2	10	μg/L	M-557986-01-1	deltamethrin	6.38	0	0.175	0	0	0	1
24	16	r_f16_2	10	μg/L	M-557986-01-1	deltamethrin	6.38	0	0.175	0	0	0	1
48	16	r_f16_2	10	μg/L	M-557986-01-1	deltamethrin	6.38	0	0.175	0	0	0	1
72	16	r_f16_2	10	μg/L	M-557986-01-1	deltamethrin	6.38	0	0.175	0	0	0	1
96	16	r_f16_2	10	μg/L	M-557986-01-1	deltamethrin	6.38	0	0.175	0	0	0	1
0	16	r_f16_3	10	μg/L	M-557986-01-1	deltamethrin	12.8	0	0.351	0	0	0	1
4	16	r_f16_3	10	μg/L	M-557986-01-1	deltamethrin	12.8	0	0.351	0	0	0	1
24	16	r_f16_3	10	μg/L	M-557986-01-1	deltamethrin	12.8	0	0.351	0	0	0	1
48	16	r_f16_3	10	μg/L	M-557986-01-1	deltamethrin	12.8	0	0.351	0	0	0	1
72	16	r_f16_3	10	μg/L	M-557986-01-1	deltamethrin	12.8	0	0.351	0	0	0	1
96	16	r_f16_3	10	μg/L	M-557986-01-1	deltamethrin	12.8	0	0.351	0	0	0	1
0	17	r_f17_2	10	μg/L	M-564949-01-1	flupyradifurone_spiromesifen	0.0582	7.16	0	0	0	6.98	1
4	17	r_f17_2	10	μg/L	M-564949-01-1	flupyradifurone_spiromesifen	0.0582	7.16	0	0	0	6.98	1
24	17	r_f17_2	10	μg/L	M-564949-01-1	flupyradifurone_spiromesifen	0.0582	7.16	0	0	0	6.98	1
48	17	r_f17_2	10	μg/L	M-564949-01-1	flupyradifurone_spiromesifen	0.0582	7.16	0	0	0	6.98	1
72	17	r_f17_2	10	μg/L	M-564949-01-1	flupyradifurone_spiromesifen	0.0582	7.16	0	0	0	6.98	1
96	17	r_f17_2	10	μg/L	M-564949-01-1	flupyradifurone_spiromesifen	0.0582	7.16	0	0	0	6.98	1
0	17	r_f17_5	10	μg/L	M-564949-01-1	flupyradifurone_spiromesifen	0.62	76.3	0	0	0	74.4	1
4	17	r_f17_5	10	μg/L	M-564949-01-1	flupyradifurone_spiromesifen	0.62	76.3	0	0	0	74.4	1
24	17	r_f17_5	10	μg/L	M-564949-01-1	flupyradifurone_spiromesifen	0.62	76.3	0	0	0	74.4	1
48	17	r_f17_5	10	μg/L	M-564949-01-1	flupyradifurone_spiromesifen	0.62	76.3	0	0	0	74.4	1
72	17	r_f17_5	10	μg/L	M-564949-01-1	flupyradifurone_spiromesifen	0.62	76.3	0	0	0	74.4	1
96	17	r_f17_5	0	μg/L	M-564949-01-1	flupyradifurone_spiromesifen	0.62	76.3	0	0	0	74.4	0
0	17	r_f17_4	10	μg/L	M-564949-01-1	flupyradifurone_spiromesifen	0.282	34.7	0	0	0	33.8	1
4	17	r_f17_4	10	μg/L	M-564949-01-1	flupyradifurone_spiromesifen	0.282	34.7	0	0	0	33.8	1
24	17	r_f17_4	10	μg/L	M-564949-01-1	flupyradifurone_spiromesifen	0.282	34.7	0	0	0	33.8	1
48	17	r_f17_4	10	μg/L	M-564949-01-1	flupyradifurone_spiromesifen	0.282	34.7	0	0	0	33.8	1
72	17	r_f17_4	10	μg/L	M-564949-01-1	flupyradifurone_spiromesifen	0.282	34.7	0	0	0	33.8	1
96	17	r_f17_4	10	μg/L	M-564949-01-1	flupyradifurone_spiromesifen	0.282	34.7	0	0	0	33.8	1
0	17	r_f17_1	10	μg/L	M-564949-01-1	flupyradifurone_spiromesifen	0	0	0	0	0	0	1
4	17	r_f17_1	10	μg/L	M-564949-01-1	flupyradifurone_spiromesifen	0	0	0	0	0	0	1
24	17	r_f17_1	10	μg/L	M-564949-01-1	flupyradifurone_spiromesifen	0	0	0	0	0	0	1
48	17	r_f17_1	10	μg/L	M-564949-01-1	flupyradifurone_spiromesifen	0	0	0	0	0	0	1
72	17	r_f17_1	10	μg/L	M-564949-01-1	flupyradifurone_spiromesifen	0	0	0	0	0	0	1
96	17	r_f17_1	10	μg/L	M-564949-01-1	flupyradifurone_spiromesifen	0	0	0	0	0	0	1
0	17	r_f17_7	10	μg/L	M-564949-01-1	flupyradifurone_spiromesifen	3	369	0	0	0	360	1
4	17	r_f17_7	10	μg/L	M-564949-01-1	flupyradifurone_spiromesifen	3	369	0	0	0	360	1
24	17	r_f17_7	10	μg/L	M-564949-01-1	flupyradifurone_spiromesifen	3	369	0	0	0	360	1
48	17	r_f17_7	10	μg/L	M-564949-01-1	flupyradifurone_spiromesifen	3	369	0	0	0	360	1
72	17	r_f17_7	1	μg/L	M-564949-01-1	flupyradifurone_spiromesifen	3	369	0	0	0	360	0.1
96	17	r_f17_7	0	μg/L	M-564949-01-1	flupyradifurone_spiromesifen	3	369	0	0	0	360	0
0	17	r_f17_6	10	μg/L	M-564949-01-1	flupyradifurone_spiromesifen	1.36	167	0	0	0	163	1
4	17	r_f17_6	10	μg/L	M-564949-01-1	flupyradifurone_spiromesifen	1.36	167	0	0	0	163	1
24	17	r_f17_6	10	μg/L	M-564949-01-1	flupyradifurone_spiromesifen	1.36	167	0	0	0	163	1
48	17	r_f17_6	10	μg/L	M-564949-01-1	flupyradifurone_spiromesifen	1.36	167	0	0	0	163	1
72	17	r_f17_6	5	μg/L	M-564949-01-1	flupyradifurone_spiromesifen	1.36	167	0	0	0	163	0.5
96	17	r_f17_6	0	μg/L	M-564949-01-1	flupyradifurone_spiromesifen	1.36	167	0	0	0	163	0
0	17	r_f17_3	10	μg/L	M-564949-01-1	flupyradifurone_spiromesifen	0.128	15.7	0	0	0	15.4	1
4	17	r_f17_3	10	μg/L	M-564949-01-1	flupyradifurone_spiromesifen	0.128	15.7	0	0	0	15.4	1
24	17	r_f17_3	10	μg/L	M-564949-01-1	flupyradifurone_spiromesifen	0.128	15.7	0	0	0	15.4	1
48	17	r_f17_3	10	μg/L	M-564949-01-1	flupyradifurone_spiromesifen	0.128	15.7	0	0	0	15.4	1
72	17	r_f17_3	10	μg/L	M-564949-01-1	flupyradifurone_spiromesifen	0.128	15.7	0	0	0	15.4	1
96	17	r_f17_3	10	μg/L	M-564949-01-1	flupyradifurone_spiromesifen	0.128	15.7	0	0	0	15.4	1
0	18	r_f18_1	10	μg/L	M-679497-01-1	deltamethrin_flupyradifurone	0	0	0	0	0	0	1
2	18	r_f18_1	10	μg/L	M-679497-01-1	deltamethrin_flupyradifurone	0	0	0	0	0	0	1
5	18	r_f18_1	10	μg/L	M-679497-01-1	deltamethrin_flupyradifurone	0	0	0	0	0	0	1
24	18	r_f18_1	10	μg/L	M-679497-01-1	deltamethrin_flupyradifurone	0	0	0	0	0	0	1
26.5	18	r_f18_1	10	μg/L	M-679497-01-1	deltamethrin_flupyradifurone	0	0	0	0	0	0	1
48	18	r_f18_1	10	μg/L	M-679497-01-1	deltamethrin_flupyradifurone	0	0	0	0	0	0	1
51	18	r_f18_1	10	μg/L	M-679497-01-1	deltamethrin_flupyradifurone	0	0	0	0	0	0	1
72	18	r_f18_1	10	μg/L	M-679497-01-1	deltamethrin_flupyradifurone	0	0	0	0	0	0	1
75	18	r_f18_1	10	μg/L	M-679497-01-1	deltamethrin_flupyradifurone	0	0	0	0	0	0	1
96	18	r_f18_1	10	μg/L	M-679497-01-1	deltamethrin_flupyradifurone	0	0	0	0	0	0	1
0	18	r_f18_6	10	μg/L	M-679497-01-1	deltamethrin_flupyradifurone	150	0	1.389	0	0	9.525	1
2	18	r_f18_6	10	μg/L	M-679497-01-1	deltamethrin_flupyradifurone	150	0	1.389	0	0	9.525	1
5	18	r_f18_6	10	μg/L	M-679497-01-1	deltamethrin_flupyradifurone	150	0	1.389	0	0	9.525	1
24	18	r_f18_6	10	μg/L	M-679497-01-1	deltamethrin_flupyradifurone	150	0	1.389	0	0	9.525	1
26.5	18	r_f18_6	10	μg/L	M-679497-01-1	deltamethrin_flupyradifurone	150	0	1.389	0	0	9.525	1
48	18	r_f18_6	10	μg/L	M-679497-01-1	deltamethrin_flupyradifurone	150	0	1.389	0	0	9.525	1
51	18	r_f18_6	10	μg/L	M-679497-01-1	deltamethrin_flupyradifurone	150	0	1.389	0	0	9.525	1
72	18	r_f18_6	10	μg/L	M-679497-01-1	deltamethrin_flupyradifurone	150	0	1.389	0	0	9.525	1
75	18	r_f18_6	10	μg/L	M-679497-01-1	deltamethrin_flupyradifurone	150	0	1.389	0	0	9.525	1
96	18	r_f18_6	7	μg/L	M-679497-01-1	deltamethrin_flupyradifurone	150	0	1.389	0	0	9.525	0.7
0	18	r_f18_3	10	μg/L	M-679497-01-1	deltamethrin_flupyradifurone	14.1	0	0.131	0	0	0.895	1
2	18	r_f18_3	10	μg/L	M-679497-01-1	deltamethrin_flupyradifurone	14.1	0	0.131	0	0	0.895	1
5	18	r_f18_3	10	μg/L	M-679497-01-1	deltamethrin_flupyradifurone	14.1	0	0.131	0	0	0.895	1
24	18	r_f18_3	10	μg/L	M-679497-01-1	deltamethrin_flupyradifurone	14.1	0	0.131	0	0	0.895	1
26.5	18	r_f18_3	10	μg/L	M-679497-01-1	deltamethrin_flupyradifurone	14.1	0	0.131	0	0	0.895	1
48	18	r_f18_3	10	μg/L	M-679497-01-1	deltamethrin_flupyradifurone	14.1	0	0.131	0	0	0.895	1
51	18	r_f18_3	10	μg/L	M-679497-01-1	deltamethrin_flupyradifurone	14.1	0	0.131	0	0	0.895	1
72	18	r_f18_3	10	μg/L	M-679497-01-1	deltamethrin_flupyradifurone	14.1	0	0.131	0	0	0.895	1
75	18	r_f18_3	10	μg/L	M-679497-01-1	deltamethrin_flupyradifurone	14.1	0	0.131	0	0	0.895	1
96	18	r_f18_3	10	μg/L	M-679497-01-1	deltamethrin_flupyradifurone	14.1	0	0.131	0	0	0.895	1
0	18	r_f18_4	10	μg/L	M-679497-01-1	deltamethrin_flupyradifurone	31	0	0.287	0	0	1.969	1
2	18	r_f18_4	10	μg/L	M-679497-01-1	deltamethrin_flupyradifurone	31	0	0.287	0	0	1.969	1
5	18	r_f18_4	10	μg/L	M-679497-01-1	deltamethrin_flupyradifurone	31	0	0.287	0	0	1.969	1
24	18	r_f18_4	9	μg/L	M-679497-01-1	deltamethrin_flupyradifurone	31	0	0.287	0	0	1.969	0.9
26.5	18	r_f18_4	9	μg/L	M-679497-01-1	deltamethrin_flupyradifurone	31	0	0.287	0	0	1.969	0.9
48	18	r_f18_4	9	μg/L	M-679497-01-1	deltamethrin_flupyradifurone	31	0	0.287	0	0	1.969	0.9
51	18	r_f18_4	9	μg/L	M-679497-01-1	deltamethrin_flupyradifurone	31	0	0.287	0	0	1.969	0.9
72	18	r_f18_4	9	μg/L	M-679497-01-1	deltamethrin_flupyradifurone	31	0	0.287	0	0	1.969	0.9
75	18	r_f18_4	9	μg/L	M-679497-01-1	deltamethrin_flupyradifurone	31	0	0.287	0	0	1.969	0.9
96	18	r_f18_4	9	μg/L	M-679497-01-1	deltamethrin_flupyradifurone	31	0	0.287	0	0	1.969	0.9
0	18	r_f18_2	10	μg/L	M-679497-01-1	deltamethrin_flupyradifurone	6.4	0	0.059	0	0	0.406	1
2	18	r_f18_2	10	μg/L	M-679497-01-1	deltamethrin_flupyradifurone	6.4	0	0.059	0	0	0.406	1
5	18	r_f18_2	10	μg/L	M-679497-01-1	deltamethrin_flupyradifurone	6.4	0	0.059	0	0	0.406	1
24	18	r_f18_2	10	μg/L	M-679497-01-1	deltamethrin_flupyradifurone	6.4	0	0.059	0	0	0.406	1
26.5	18	r_f18_2	10	μg/L	M-679497-01-1	deltamethrin_flupyradifurone	6.4	0	0.059	0	0	0.406	1
48	18	r_f18_2	10	μg/L	M-679497-01-1	deltamethrin_flupyradifurone	6.4	0	0.059	0	0	0.406	1
51	18	r_f18_2	10	μg/L	M-679497-01-1	deltamethrin_flupyradifurone	6.4	0	0.059	0	0	0.406	1
72	18	r_f18_2	10	μg/L	M-679497-01-1	deltamethrin_flupyradifurone	6.4	0	0.059	0	0	0.406	1
75	18	r_f18_2	10	μg/L	M-679497-01-1	deltamethrin_flupyradifurone	6.4	0	0.059	0	0	0.406	1
96	18	r_f18_2	10	μg/L	M-679497-01-1	deltamethrin_flupyradifurone	6.4	0	0.059	0	0	0.406	1
0	18	r_f18_5	10	μg/L	M-679497-01-1	deltamethrin_flupyradifurone	68.2	0	0.632	0	0	4.331	1
2	18	r_f18_5	10	μg/L	M-679497-01-1	deltamethrin_flupyradifurone	68.2	0	0.632	0	0	4.331	1
5	18	r_f18_5	10	μg/L	M-679497-01-1	deltamethrin_flupyradifurone	68.2	0	0.632	0	0	4.331	1
24	18	r_f18_5	10	μg/L	M-679497-01-1	deltamethrin_flupyradifurone	68.2	0	0.632	0	0	4.331	1
26.5	18	r_f18_5	10	μg/L	M-679497-01-1	deltamethrin_flupyradifurone	68.2	0	0.632	0	0	4.331	1
48	18	r_f18_5	10	μg/L	M-679497-01-1	deltamethrin_flupyradifurone	68.2	0	0.632	0	0	4.331	1
51	18	r_f18_5	10	μg/L	M-679497-01-1	deltamethrin_flupyradifurone	68.2	0	0.632	0	0	4.331	1
72	18	r_f18_5	10	μg/L	M-679497-01-1	deltamethrin_flupyradifurone	68.2	0	0.632	0	0	4.331	1
75	18	r_f18_5	10	μg/L	M-679497-01-1	deltamethrin_flupyradifurone	68.2	0	0.632	0	0	4.331	1
96	18	r_f18_5	10	μg/L	M-679497-01-1	deltamethrin_flupyradifurone	68.2	0	0.632	0	0	4.331	1
